# AAV-mediated gene transfer restores a normal muscle transcriptome in a canine model of X-linked myotubular myopathy

**DOI:** 10.1101/499384

**Authors:** Jean-Baptiste Dupont, Jianjun Guo, Michael W. Lawlor, Robert W. Grange, John T. Gray, Ana Buj-Bello, Martin K. Childers, David L. Mack

## Abstract

Multiple clinical trials employing recombinant adeno-associated viral (rAAV) vectors have been initiated for neuromuscular disorders, including Duchenne and limb-girdle muscular dystrophies, spinal muscular atrophy, and recently X-linked myotubular myopathy (XLMTM). Previous work from our laboratory on a canine model of XLMTM showed that a single rAAV8-cMTM1 systemic infusion corrects structural abnormalities within the muscle and restores contractile function, with affected dogs surviving more than four years post injection. This exceptional therapeutic efficacy presents a unique opportunity to identify the downstream molecular drivers of XLMTM pathology, and to what extent the whole muscle transcriptome is restored to normal after gene transfer. Herein, RNA-sequencing was used to examine the transcriptomes of the *Biceps femoris* and *Vastus lateralis* in a previously-described canine cohort showing dose-dependent clinical improvements after rAAV8-cMTM1 gene transfer. Our analysis confirmed several dysregulated genes previously observed in XLMTM mice, but also identified new transcripts linked to XLMTM pathology. We demonstrated XLMTM transcriptome remodeling and dose-dependent normalization of gene expression after gene transfer and created new metrics to pinpoint potential biomarkers of disease progression and correction.
