## Supplementary material for "AAV-mediated gene transfer restores a normal muscle transcriptome in a canine model of X-linked myotubular myopathy"

### Sheet: Sheet1
Details of the dog colony included in this study. Injected rAAV doses are expressed as vector genomes per kilogram (vg/kg).
SSAN ID	Dog #	Dog ID	Group	Genotype	Gender	Treatment	Dose (vg/kg)	Necropsy	vg/dg Biceps	vg/dg Vastus	MTM1 expression Biceps	MTM1 expression Vastus	MTM1 mRNA tag counts Biceps	MTM1 mRNA tag counts Vastus
SSAN_2	Dog 03	HEALTHY1	healthy	WT	Male	Untreated	NA	39 weeks	NA	NA	NA	NA	NA	NA
SSAN_12	Dog 09	HEALTHY2	healthy	WT	Male	Untreated	NA	39 weeks	NA	NA	NA	NA	NA	NA
SSAN_9	Dog 06	XLMTM1	XLMTM	XLMTM	Female	Untreated	NA	18 weeks	NA	NA	NA	NA	0	0
SSAN_13	Dog 10	XLMTM2	XLMTM	XLMTM	Female	Untreated	NA	22 weeks	NA	NA	NA	NA	0	0
SSAN_16	Dog 12	XLMTM3	XLMTM	XLMTM	Male	Untreated	NA	26 weeks	NA	NA	NA	NA	0	0
SSAN_8	Dog 05	AAVLOW1	AAVLow	XLMTM	Male	Low dose	30000000000000	24 weeks	0.23	0.058	0.0048	0.004	0.2	0
SSAN_11	Dog 08	AAVLOW2	AAVLow	XLMTM	Female	Low dose	30000000000000	28 weeks	0.15	0.24	0.00027	0.00046	0	0.2
SSAN_18	Dog 13	AAVLOW3	AAVLow	XLMTM	Male	Low dose	30000000000000	39 weeks	0.19	0.17	0.00017	0.00047	1.4	0.1
SSAN_4	Dog 04	AAVMID1	AAVMid	XLMTM	Male	Mid dose	200000000000000	39 weeks	0.82	0.63	0.0019	0.0069	1.2	1
SSAN_10	Dog 07	AAVMID2	AAVMid	XLMTM	Male	Mid dose	200000000000000	41 weeks	1.5	1.1	0.0031	0.0057	4.8	6.5
SSAN_14	Dog 11	AAVMID3	AAVMid	XLMTM	Male	Mid dose	200000000000000	39 weeks	1.9	0.77	0.01	0.0065	1.3	1.2
SSAN_104	Dog 14	AAVHIGH1	AAVHigh	XLMTM	Male	High dose	500000000000000	39 weeks	3.6	2.5	0.061	0.033	9.6	13.8
SSAN_132	Dog 16	AAVHIGH2	AAVHigh	XLMTM	Male	High dose	500000000000000	39 weeks	2.1	2.7	0.027	0.085	15.3	11.6
