## Supplementary material for "AAV-mediated gene transfer restores a normal muscle transcriptome in a canine model of X-linked myotubular myopathy"

### Sheet: Appendix_Table_2_DEG_Biceps
ensembl ID	Gene name	logFC	PValue
ENSCAFG00000000097	ERBB3	1.99855	0.0332438
ENSCAFG00000000110	MYL6B	1.87975	0.000223392
ENSCAFG00000000124	TIMELESS	1.66427	0.000601602
ENSCAFG00000000225		2.12821	0.0154395
ENSCAFG00000000282	HECA	-1.23012	1.40998e-06
ENSCAFG00000000288		1.26702	0.0202622
ENSCAFG00000000372	UST	1.19442	0.0184217
ENSCAFG00000000413	MTHFD1L	2.35924	0.0340819
ENSCAFG00000000420	CPM	2.27562	0.00578797
ENSCAFG00000000448	DDR1	1.65749	1.82285e-05
ENSCAFG00000000456	THAP2	-1.18679	0.00433867
ENSCAFG00000000510	PRR16	5.08452	0.00036114
ENSCAFG00000000523		1.7384	3.97025e-05
ENSCAFG00000000535	MYCT1	-1.13541	0.0451202
ENSCAFG00000000561	MIOX	-2.67392	0.0171164
ENSCAFG00000000577	TIAM2	2.22711	0.000334573
ENSCAFG00000000611	MEGF10	1.04303	0.0223794
ENSCAFG00000000617	DDAH2	1.15607	0.0387498
ENSCAFG00000000670	RIMS2	1.17616	0.0305624
ENSCAFG00000000722	ADAMTS19	1.76186	0.00831336
ENSCAFG00000000733		-1.33553	0.035446
ENSCAFG00000000761	ATF6B	1.0228	0.00187405
ENSCAFG00000000799	ACSL6	-1.22247	0.0373349
ENSCAFG00000000886	DSE	1.48386	0.0161702
ENSCAFG00000000903	COL11A2	2.55441	0.00068145
ENSCAFG00000000934	COL14A1	1.46461	0.0428096
ENSCAFG00000001007	FBXO32	-1.18171	0.000266998
ENSCAFG00000001049	PMM1	1.04668	0.0274554
ENSCAFG00000001067	RSPO3	2.18886	0.0153841
ENSCAFG00000001085	SLC25A48	-1.96017	0.0453536
ENSCAFG00000001086	MYC	1.30947	0.0163336
ENSCAFG00000001106	LAMA2	1.43444	0.0147378
ENSCAFG00000001178	COL22A1	7.45733	0.00258028
ENSCAFG00000001286	FANCC	-1.03245	0.0181054
ENSCAFG00000001287	TCP11	-1.09206	0.00437496
ENSCAFG00000001290	AKR1B1	-1.02697	0.0389057
ENSCAFG00000001346	RPL3	1.02535	0.00486938
ENSCAFG00000001402	KDELR3	1.43237	0.00394005
ENSCAFG00000001426	COPG2	1.04538	0.00149116
ENSCAFG00000001450	MEST	1.11795	0.0186534
ENSCAFG00000001531	SMO	1.32775	0.000288827
ENSCAFG00000001533	TSPAN33	1.51502	0.00307202
ENSCAFG00000001537	FREM1	1.50381	0.000851699
ENSCAFG00000001550	FOXRED2	1.25668	0.00185394
ENSCAFG00000001556	KCNK17	1.91123	0.00377403
ENSCAFG00000001581	ADAMTSL1	-1.38043	0.0497587
ENSCAFG00000001596	FOXP4	1.40873	0.00210104
ENSCAFG00000001646	PRUNE2	3.94941	0.000148046
ENSCAFG00000001649	GCNT1	1.86603	0.0252955
ENSCAFG00000001715	MOB3B	-1.06919	0.00409687
ENSCAFG00000001718	LRRC4	1.54387	0.0279787
ENSCAFG00000001793	BTBD11	1.59863	0.000403856
ENSCAFG00000001875	CKAP4	1.36185	0.000482267
ENSCAFG00000001909	KIF24	1.58887	0.0191826
ENSCAFG00000001921		1.09443	0.00170209
ENSCAFG00000001923	DNAI1	2.36915	0.0223892
ENSCAFG00000001967	C11H9orf131	1.30196	0.00682438
ENSCAFG00000001985		1.17201	0.047631
ENSCAFG00000002029	SLC25A27	1.73973	0.00151478
ENSCAFG00000002046	GNG11	-1.00739	0.0397899
ENSCAFG00000002069	COL1A2	1.75957	0.0230639
ENSCAFG00000002079	KDR	-1.57411	0.00448022
ENSCAFG00000002124	ASB4	-1.08836	0.026295
ENSCAFG00000002313	OGN	1.56832	0.0495788
ENSCAFG00000002319	KIAA1211L	1.90726	0.00984552
ENSCAFG00000002397	SHB	1.14873	0.0376851
ENSCAFG00000002463	THADA	1.04254	0.0489215
ENSCAFG00000002517		1.06186	0.00290554
ENSCAFG00000002549	CCDC30	1.70294	0.014782
ENSCAFG00000002645	KCNQ5	1.30764	0.0204323
ENSCAFG00000002656	EEF1A1	1.15261	0.000293117
ENSCAFG00000002719		-1.16164	0.00147332
ENSCAFG00000002748		1.31425	5.48269e-05
ENSCAFG00000002793	IRAK1BP1	1.4637	0.0446567
ENSCAFG00000002796	CCDC88A	1.20079	0.00160924
ENSCAFG00000002830	RIMS3	-3.99953	1.1499e-05
ENSCAFG00000002854	IGLON5	3.25618	0.00161779
ENSCAFG00000002917	AEBP1	2.98196	0.000152342
ENSCAFG00000002927	CCDC85A	-1.24659	0.0389786
ENSCAFG00000002928	SVEP1	1.6089	0.0291748
ENSCAFG00000002940	FANCL	1.21105	0.0186004
ENSCAFG00000003008	C11H9orf84	2.66784	0.0180982
ENSCAFG00000003068	NT5C1A	-1.14848	0.0148455
ENSCAFG00000003096	PM20D2	2.33696	0.0042426
ENSCAFG00000003276	ANTXR1	1.05948	0.0208935
ENSCAFG00000003290	THAP5	-1.1654	6.96333e-06
ENSCAFG00000003327	COL27A1	1.47503	0.0345493
ENSCAFG00000003340	AKNA	1.36388	0.0168268
ENSCAFG00000003388	SH3D21	1.25467	0.00428173
ENSCAFG00000003415	ODC1	1.32763	0.00115286
ENSCAFG00000003426	TNC	2.21624	0.0274508
ENSCAFG00000003458	MMS22L	1.47047	0.0238038
ENSCAFG00000003528	TCAF1	1.23391	6.76763e-05
ENSCAFG00000003530		1.27231	0.00881025
ENSCAFG00000003602	DLGAP3	-3.02731	0.0152416
ENSCAFG00000003663	GSN	1.09907	0.0203371
ENSCAFG00000003676		-1.12294	0.0104563
ENSCAFG00000003680	MYLK3	4.14535	0.00772439
ENSCAFG00000003720	NRCAM	3.59656	0.000424447
ENSCAFG00000003775	OSR1	3.0714	0.00136376
ENSCAFG00000003804		3.71223	0.00118178
ENSCAFG00000003810	PPIL6	1.62257	0.0234597
ENSCAFG00000003816	SMPD2	1.73347	9.74602e-05
ENSCAFG00000003824	MICAL1	1.61201	0.00159466
ENSCAFG00000003941	SPATA6	1.5506	0.0137541
ENSCAFG00000003952	PRKAR2B	-1.31384	0.000365559
ENSCAFG00000003960	TRAF3IP2	1.33524	0.0305248
ENSCAFG00000003991	ARHGAP42	1.21329	0.00885591
ENSCAFG00000004034	EMP3	1.3422	0.00496937
ENSCAFG00000004094	DLL1	1.23566	0.0139221
ENSCAFG00000004127	SESN3	2.23884	0.000578787
ENSCAFG00000004128	BBS7	1.08089	0.0010358
ENSCAFG00000004129	ENDOD1	1.20775	0.0425102
ENSCAFG00000004176	PANX1	1.98669	0.00307607
ENSCAFG00000004279	MYO3A	2.45602	0.0122156
ENSCAFG00000004297	CCDC8	3.57931	4.8221e-08
ENSCAFG00000004331		1.27008	0.039599
ENSCAFG00000004392	DMPK	1.62114	3.22273e-07
ENSCAFG00000004481	SLC6A6	1.46968	0.0151837
ENSCAFG00000004492	GRIP2	1.49091	0.00188552
ENSCAFG00000004510	CDC42EP4	1.20543	0.0072079
ENSCAFG00000004521	FGD5	-1.06158	0.0247926
ENSCAFG00000004529	VIM	1.06354	0.00970786
ENSCAFG00000004555	RARRES2	1.37858	0.013323
ENSCAFG00000004589		1.48144	4.41334e-06
ENSCAFG00000004636	BCAM	1.29509	0.00308189
ENSCAFG00000004731	TENM4	1.21593	0.0150583
ENSCAFG00000004746	XRCC1	1.49367	0.000464378
ENSCAFG00000004757	PHLDB3	1.45907	0.0124691
ENSCAFG00000004767	CAD	1.06033	0.025034
ENSCAFG00000004769	OPTN	-1.37536	2.55897e-05
ENSCAFG00000004785	IFT122	1.04534	0.0337815
ENSCAFG00000004816	LLGL2	-1.38011	1.33629e-06
ENSCAFG00000004820	ITGA9	1.74501	0.0118668
ENSCAFG00000004856	PROSER2	2.83765	0.0039736
ENSCAFG00000004866	USP6NL	1.25355	0.0258327
ENSCAFG00000004916	H3F3B	1.02461	0.00153658
ENSCAFG00000004931	PLCD1	1.32468	0.0255963
ENSCAFG00000004958	ATP1A3	-2.12028	0.00230336
ENSCAFG00000005002	TIMP4	-1.64797	0.014841
ENSCAFG00000005081	INSIG1	-1.22742	0.000520325
ENSCAFG00000005122	ST6GALNAC2	-1.03181	0.0336524
ENSCAFG00000005179	CAPN5	1.16882	0.0269347
ENSCAFG00000005276	AKR1C3	-1.78242	0.0250211
ENSCAFG00000005286	SPTBN4	1.6114	0.0325019
ENSCAFG00000005294	TK1	1.77907	1.87577e-05
ENSCAFG00000005301	PSD3	1.90344	0.0103111
ENSCAFG00000005309	LBH	1.46331	0.0288686
ENSCAFG00000005338	BLVRB	1.116	0.0155426
ENSCAFG00000005348	EHD3	1.99492	0.0109675
ENSCAFG00000005411	OSBPL10	1.32751	0.033281
ENSCAFG00000005433	ABCC4	-1.05201	0.0234388
ENSCAFG00000005468	PFKP	1.1145	0.0240206
ENSCAFG00000005490	KCNE3	-1.43907	0.0313692
ENSCAFG00000005505	PGM2L1	-2.07658	0.00218379
ENSCAFG00000005527	P4HA3	1.65247	0.0438637
ENSCAFG00000005530	ZFP36	1.26769	0.0338014
ENSCAFG00000005564	UCP2	1.72942	4.62438e-05
ENSCAFG00000005595	FARP1	-1.92404	0.00268508
ENSCAFG00000005621	BHLHE40	-1.63942	1.3684e-05
ENSCAFG00000005671	LRRC3B	-2.28324	0.0417716
ENSCAFG00000005768	FOLR2	1.47619	0.000557406
ENSCAFG00000005843	LTBP1	1.39177	0.00115496
ENSCAFG00000005870	RASGRP3	-1.15567	0.020389
ENSCAFG00000005906	PYCR1	1.0372	0.0499938
ENSCAFG00000005918	ITGBL1	1.93198	0.0222555
ENSCAFG00000005965	FOXO1	2.01438	0.00899464
ENSCAFG00000006006	FASN	1.2944	0.00101804
ENSCAFG00000006019	FREM2	1.80969	0.00420323
ENSCAFG00000006053		2.246	1.21998e-06
ENSCAFG00000006065	PRNP	1.06859	0.0233865
ENSCAFG00000006073	POSTN	2.23913	0.0285317
ENSCAFG00000006089	SMOX	1.19998	0.0313584
ENSCAFG00000006091	KITLG	-1.39182	0.0439853
ENSCAFG00000006106	PCDHB4	1.99499	0.0492364
ENSCAFG00000006134	KERA	1.91444	0.00866233
ENSCAFG00000006162	SMAD9	2.02063	7.24943e-05
ENSCAFG00000006164	CYP1B1	2.48758	0.0150899
ENSCAFG00000006175	CDC25B	1.43402	0.0437163
ENSCAFG00000006231	DCLK1	3.85177	8.65449e-05
ENSCAFG00000006234	ADAM33	1.47055	0.0291379
ENSCAFG00000006240	MCF2L	-1.13431	0.00904957
ENSCAFG00000006255	NBEA	1.01279	0.00996085
ENSCAFG00000006373		1.25204	0.00653346
ENSCAFG00000006381	SEMA3C	1.50151	2.64503e-05
ENSCAFG00000006424	GXYLT2	1.96114	0.00184584
ENSCAFG00000006474	PGGHG	1.54683	0.0176196
ENSCAFG00000006513		-1.16316	0.0337534
ENSCAFG00000006560	NCAPH	-1.67828	0.0101947
ENSCAFG00000006576	WDFY4	1.8083	0.00849894
ENSCAFG00000006582	TMEM80	1.19671	0.0103567
ENSCAFG00000006596	ANKS1B	2.20467	0.00281544
ENSCAFG00000006607	DPYSL3	1.54828	0.000357114
ENSCAFG00000006660	SLC7A1	-1.11373	0.000467069
ENSCAFG00000006703	UHRF1BP1L	1.20066	0.0254162
ENSCAFG00000006723	SYT9	1.306	0.0136821
ENSCAFG00000006788	MTIF3	1.2253	0.0400223
ENSCAFG00000006797		1.15229	0.00332098
ENSCAFG00000006800	FZD10	2.66788	3.2446e-06
ENSCAFG00000006801	HSPB6	1.01772	0.011063
ENSCAFG00000006865	PAMR1	2.82258	0.0366888
ENSCAFG00000006877	FAM110A	2.13117	0.00263858
ENSCAFG00000006909	LMO1	-1.00003	0.0476376
ENSCAFG00000007001		-1.18923	0.00471479
ENSCAFG00000007047	MAL	1.66621	0.00432445
ENSCAFG00000007079		1.32744	0.000195008
ENSCAFG00000007111	LGI4	1.79696	0.0119873
ENSCAFG00000007136	TNFRSF19	1.31721	0.0169519
ENSCAFG00000007149	FBLN7	2.79917	0.00206964
ENSCAFG00000007246	CYP7B1	1.73416	0.00401765
ENSCAFG00000007247	ANKRD1	2.6989	0.0114543
ENSCAFG00000007295	SREK1IP1	-1.16708	0.00379007
ENSCAFG00000007338	NR4A1	-1.6584	0.0339885
ENSCAFG00000007344	MYBL1	2.30657	0.000302927
ENSCAFG00000007358	KCTD15	1.03897	0.0289894
ENSCAFG00000007465	RHPN2	-1.17975	0.0149815
ENSCAFG00000007486	CEP89	1.36028	0.00239388
ENSCAFG00000007562	AMPD3	2.67183	0.00207547
ENSCAFG00000007635	CLSTN2	2.15837	0.00692459
ENSCAFG00000007750	CASP3	1.09888	0.000301143
ENSCAFG00000007770	LNPEP	1.09515	0.00935879
ENSCAFG00000007847	TIMM10	-1.31976	2.77075e-05
ENSCAFG00000007853	SAP30	-1.03101	0.00513428
ENSCAFG00000007893	RBP4	1.96763	0.000657749
ENSCAFG00000007936	ASB14	-1.3153	0.0122949
ENSCAFG00000007945	PROCR	2.12096	4.3408e-05
ENSCAFG00000007985	PLCE1	-1.25513	0.0185598
ENSCAFG00000008026		3.09048	0.00235374
ENSCAFG00000008062		-2.65425	0.00332383
ENSCAFG00000008123	TENM3	1.04249	0.036091
ENSCAFG00000008164	TMEM154	1.90352	0.0346694
ENSCAFG00000008168	TIGD4	2.24363	0.0183034
ENSCAFG00000008178	GDAP1	-1.09824	0.0337935
ENSCAFG00000008236		1.49139	0.00647836
ENSCAFG00000008288	GPD1	-1.02146	0.0321299
ENSCAFG00000008295	BTG3	1.81384	8.54944e-05
ENSCAFG00000008309		-1.14725	0.00137006
ENSCAFG00000008319	CHODL	2.02318	0.00142426
ENSCAFG00000008333	TMEM161B	-1.00841	0.000179288
ENSCAFG00000008353	SFRP2	3.74862	0.0208011
ENSCAFG00000008418	NCAM2	1.70198	0.0121552
ENSCAFG00000008477	BLNK	-1.18133	0.0180735
ENSCAFG00000008519	RTKN	1.38202	0.00704254
ENSCAFG00000008582	VCAN	1.642	0.0260995
ENSCAFG00000008597	ANGPT2	-1.87939	0.00192068
ENSCAFG00000008640	TUBA1B	1.41947	0.00229793
ENSCAFG00000008661		1.37785	0.00134521
ENSCAFG00000008707	CKMT2	-1.21742	0.00284612
ENSCAFG00000008755	SRC	1.58294	0.0194801
ENSCAFG00000008786	NNAT	1.86041	0.000386359
ENSCAFG00000008795	FKBP11	1.05205	0.0209391
ENSCAFG00000008830	TRAFD1	1.09141	0.00917993
ENSCAFG00000008847	KRTAP11-1	6.14518	0.00229261
ENSCAFG00000008860	PAQR3	-1.29554	0.0305646
ENSCAFG00000008898	PRKG2	1.82616	0.00655442
ENSCAFG00000008942	C18H11orf49	2.13132	0.00148049
ENSCAFG00000008975	THBS4	1.68095	0.0054384
ENSCAFG00000008977	LRP4	1.64131	0.00544135
ENSCAFG00000008978	EVA1C	2.30882	0.00584651
ENSCAFG00000009005	CYP26B1	4.70511	4.04887e-05
ENSCAFG00000009017	PPP1R16B	-1.69802	0.00960289
ENSCAFG00000009022	TMEM64	1.29812	0.014941
ENSCAFG00000009061	SLC8B1	1.00177	0.0408296
ENSCAFG00000009066	MYOD1	1.2793	0.0177768
ENSCAFG00000009076	PLBD2	1.71857	0.00879587
ENSCAFG00000009096	LXN	1.00156	0.0260509
ENSCAFG00000009097	SDSL	2.99016	0.00266253
ENSCAFG00000009104	STC1	1.51478	0.0179325
ENSCAFG00000009105	FAM92A	2.04337	0.00185006
ENSCAFG00000009149	SMIM4	-1.09198	0.0096576
ENSCAFG00000009187	LOXL2	1.45609	0.0462805
ENSCAFG00000009214	DCBLD2	1.1739	0.00117856
ENSCAFG00000009286	SLC38A1	-1.15275	0.00152986
ENSCAFG00000009329	PDLIM2	1.95597	0.0124188
ENSCAFG00000009333	CES1	-3.43882	0.00187382
ENSCAFG00000009337	TUBB2A	3.34101	1.38492e-06
ENSCAFG00000009363	MAPK8IP1	1.23911	0.0184794
ENSCAFG00000009389	NISCH	1.15869	0.00311811
ENSCAFG00000009398	MSTN	-3.16498	0.0339283
ENSCAFG00000009414	CHAC1	7.59905	0.000298438
ENSCAFG00000009441	CD82	1.7354	0.00968707
ENSCAFG00000009486	RPGRIP1L	1.12602	0.0351896
ENSCAFG00000009506	ABI3BP	1.52582	0.0405543
ENSCAFG00000009510	EXD1	1.59411	0.00036768
ENSCAFG00000009569	SPP1	-4.32399	0.00436233
ENSCAFG00000009596	RUNX1	2.88151	0.000521753
ENSCAFG00000009632	TYRO3	2.00409	0.000180836
ENSCAFG00000009638	ABCG2	1.63434	0.0321226
ENSCAFG00000009649	PLEKHA6	1.598	0.033564
ENSCAFG00000009653	DOP1B	1.28418	0.023787
ENSCAFG00000009659	HR	2.72088	0.00375597
ENSCAFG00000009664	MATN4	2.6985	0.0323803
ENSCAFG00000009673		-1.36961	0.00427225
ENSCAFG00000009675	LRRN2	1.57237	0.0488991
ENSCAFG00000009721	ALCAM	1.56181	0.00574041
ENSCAFG00000009765	CASQ2	1.51149	0.00193558
ENSCAFG00000009777	NAV2	1.57762	0.000172587
ENSCAFG00000009869	EHD4	1.21629	0.00185668
ENSCAFG00000009951	SPAG17	4.4146	0.00460657
ENSCAFG00000009972	ADAMTS8	3.65851	0.0298222
ENSCAFG00000009978	ETS2	1.87661	7.08353e-05
ENSCAFG00000010077	LSP1	1.00565	0.0163783
ENSCAFG00000010090	IGF2	3.25964	6.38649e-07
ENSCAFG00000010121	CD81	1.45122	7.65991e-05
ENSCAFG00000010142	SLC39A10	1.04006	0.0299879
ENSCAFG00000010144	ELK4	-1.0068	0.0226801
ENSCAFG00000010148	SLC45A3	1.80676	0.0303809
ENSCAFG00000010175	CDH22	-2.45955	0.00162226
ENSCAFG00000010186	RAB29	-1.247	0.000585306
ENSCAFG00000010225	PHKB	-1.08207	0.00100027
ENSCAFG00000010239	IKBKE	1.29597	0.0060096
ENSCAFG00000010274	CHI3L1	5.78514	5.99795e-06
ENSCAFG00000010285	ABCG1	4.43746	0.00156617
ENSCAFG00000010288	MYBPH	3.5262	0.000133461
ENSCAFG00000010298	ADORA1	4.18823	1.98747e-07
ENSCAFG00000010309	MYOG	1.84509	0.000214655
ENSCAFG00000010395	ADAMTS16	4.48177	6.24039e-06
ENSCAFG00000010408	MLEC	-1.0393	0.0176709
ENSCAFG00000010423	COL4A4	2.24448	0.0217273
ENSCAFG00000010432	TIRAP	-1.07582	0.0350677
ENSCAFG00000010496	YARS2	-1.02336	0.00258342
ENSCAFG00000010499	CDON	1.16675	0.0122247
ENSCAFG00000010581	CYB561D2	1.30882	0.014197
ENSCAFG00000010588	MARCKSL1	2.77071	0.00232457
ENSCAFG00000010593	GSTO1	1.33443	0.0104336
ENSCAFG00000010619	BICD1	2.64906	4.58747e-05
ENSCAFG00000010652	STK17B	1.18426	0.0356781
ENSCAFG00000010654	AGPAT3	-1.53933	0.000540829
ENSCAFG00000010698	LTO1	-1.01437	0.00903743
ENSCAFG00000010716	TPCN2	1.12727	0.043151
ENSCAFG00000010790	SLC9B1	4.06422	0.000545246
ENSCAFG00000010815	TGFB2	2.24521	1.75499e-06
ENSCAFG00000010823	ZBTB20	1.56194	0.00436544
ENSCAFG00000010825		4.01408	0.00843769
ENSCAFG00000010874	SULF2	-1.57706	0.0281543
ENSCAFG00000010883	FMO5	-1.30405	0.000998756
ENSCAFG00000010925	HFE	2.04239	1.26786e-06
ENSCAFG00000010936	NPNT	3.5607	2.54859e-06
ENSCAFG00000010982	FAM20A	1.62096	0.0408181
ENSCAFG00000011067	DHRSX	-1.09219	0.000296003
ENSCAFG00000011069	GJA5	-1.56524	0.00623003
ENSCAFG00000011086	SLC16A6	3.12902	0.000707762
ENSCAFG00000011107	STK32C	-1.30056	0.0241408
ENSCAFG00000011166		-1.08299	0.016809
ENSCAFG00000011218		1.4518	0.0196666
ENSCAFG00000011283	CHRND	3.55886	0.000866569
ENSCAFG00000011330	NEK7	-1.09113	2.14216e-05
ENSCAFG00000011336	MARC1	-1.50804	0.0101459
ENSCAFG00000011348	AFAP1L2	1.43618	0.00695773
ENSCAFG00000011378	ANKRD34A	2.50229	0.0161449
ENSCAFG00000011426	PTGIS	1.63655	0.00786968
ENSCAFG00000011428	KRAS	-1.00435	0.0109602
ENSCAFG00000011458	LRMP	2.45784	0.0126301
ENSCAFG00000011477	BSN	2.57734	0.00375325
ENSCAFG00000011498	SGSM1	2.46	0.000881421
ENSCAFG00000011542	HAPLN3	1.61626	0.0423641
ENSCAFG00000011605	EFS	1.98378	1.0657e-05
ENSCAFG00000011646	ZFHX2	1.74505	0.0124095
ENSCAFG00000011652	MTMR11	1.70024	0.00523609
ENSCAFG00000011682	XIRP2	1.31349	0.0092161
ENSCAFG00000011744	LAMB2	1.49175	6.00729e-05
ENSCAFG00000011745	SORL1	1.24937	0.0385312
ENSCAFG00000011817	COL18A1	1.04665	0.0480526
ENSCAFG00000011823	MN1	1.49311	0.00102696
ENSCAFG00000011921	ASB11	-1.0674	0.00329521
ENSCAFG00000011930	CCNDBP1	-1.12063	0.000744769
ENSCAFG00000011960	C4H1orf198	1.0905	0.0231915
ENSCAFG00000011964	GCNT7	1.45834	0.0391818
ENSCAFG00000011974	EPB42	-1.20271	0.00168587
ENSCAFG00000011977	KIF7	2.02082	0.000153375
ENSCAFG00000012022		1.98457	0.000157014
ENSCAFG00000012039	ZNF710	1.28932	0.0385898
ENSCAFG00000012046	IFI6	2.26502	0.00340246
ENSCAFG00000012095	AHDC1	1.11511	6.09289e-05
ENSCAFG00000012152	GABBR1	1.17377	0.0289307
ENSCAFG00000012175	SLC26A6	-1.61852	0.00102821
ENSCAFG00000012222		1.23858	0.00171596
ENSCAFG00000012376	VASH2	2.13235	0.00290828
ENSCAFG00000012428	HES6	2.01266	0.0210662
ENSCAFG00000012432	MYOZ2	1.60929	0.0394641
ENSCAFG00000012493	PFKFB4	-1.79224	0.0243999
ENSCAFG00000012525	MUC13	4.22713	3.81079e-05
ENSCAFG00000012556	HTRA1	1.56012	0.00176219
ENSCAFG00000012742	MTFP1	-1.53811	0.00299544
ENSCAFG00000012803	RIN1	3.40115	4.50707e-07
ENSCAFG00000012805	SLC25A12	-1.1238	0.017736
ENSCAFG00000012824	SCN4B	-1.50435	0.0112979
ENSCAFG00000012834	SLC35E4	1.39748	0.000225297
ENSCAFG00000012860	RAPH1	1.20512	0.00245332
ENSCAFG00000012904	CDK1	1.86909	0.0303179
ENSCAFG00000012925	PHKA2	1.30755	0.0454466
ENSCAFG00000012963		2.64611	0.000525332
ENSCAFG00000012979	CABCOCO1	-1.01478	0.0444818
ENSCAFG00000013006	ITGA6	-1.08975	0.0499311
ENSCAFG00000013020	STMN3	1.75243	0.00901737
ENSCAFG00000013030	PDHA1	-1.2583	0.00645767
ENSCAFG00000013042	MYOM3	1.47439	0.0107657
ENSCAFG00000013098	ZNF750	-1.9567	0.0054493
ENSCAFG00000013195	EFEMP2	1.54277	0.000477137
ENSCAFG00000013198	FAM234B	1.02238	0.0104746
ENSCAFG00000013199		1.00307	0.0475596
ENSCAFG00000013260	KLHL34	1.18535	0.0382216
ENSCAFG00000013283	CHRNA1	2.96061	6.85096e-06
ENSCAFG00000013367	HIP1	1.40752	1.33069e-06
ENSCAFG00000013423	FUOM	-1.04637	0.0446137
ENSCAFG00000013483	TMEM120A	-1.02596	0.045893
ENSCAFG00000013489	UCK2	1.45693	0.000220824
ENSCAFG00000013500	LTBP3	1.66578	1.25403e-05
ENSCAFG00000013521	POLA1	1.07737	0.000995174
ENSCAFG00000013544	HSPB1	1.0104	0.00177075
ENSCAFG00000013600	PTH1R	1.90409	0.0158524
ENSCAFG00000013627	HHIPL2	-1.49537	0.0344696
ENSCAFG00000013723	SHF	2.4715	0.0493235
ENSCAFG00000013728	MYL4	1.74698	0.0369631
ENSCAFG00000013735	ITGB3	1.32947	0.0442336
ENSCAFG00000013765	MYL10	1.75102	0.0295485
ENSCAFG00000013778	PLA2G4A	1.1836	0.0441095
ENSCAFG00000013819	FMNL1	1.11664	0.0161139
ENSCAFG00000013844	NCAM1	2.988	0.00148171
ENSCAFG00000013874	CXCR6	-1.58949	0.00503717
ENSCAFG00000013904	BCL6	1.10571	0.00133965
ENSCAFG00000013909	SERPINE1	2.11883	0.00691501
ENSCAFG00000013990		1.00841	0.0189195
ENSCAFG00000014016	DLAT	-1.33908	0.00389421
ENSCAFG00000014025	TTN	1.44451	0.0119511
ENSCAFG00000014049	CLEC3B	1.49174	0.0312897
ENSCAFG00000014054	ACHE	1.71013	0.048664
ENSCAFG00000014120		1.02281	0.0055869
ENSCAFG00000014124	CHCHD10	-1.34056	0.00167965
ENSCAFG00000014170	GMIP	1.00592	0.0478879
ENSCAFG00000014237	L2HGDH	-1.54651	0.000366489
ENSCAFG00000014308	ALAS2	1.55146	0.000124881
ENSCAFG00000014310	APEX2	1.53016	0.000101844
ENSCAFG00000014343	SAP25	3.40135	0.0133023
ENSCAFG00000014410	CHST3	1.10877	0.0296418
ENSCAFG00000014443	TSC22D4	1.30237	1.2975e-05
ENSCAFG00000014448	ZNF804A	2.82988	0.000117067
ENSCAFG00000014451	MAOB	-4.17865	4.33366e-07
ENSCAFG00000014453	AFAP1	1.06344	0.0181045
ENSCAFG00000014474	IGFBP5	2.06247	0.0058444
ENSCAFG00000014490	IGFBP2	4.08962	0.00286886
ENSCAFG00000014529	CENPL	1.43916	0.0116044
ENSCAFG00000014551	GAL3ST4	1.78265	0.0234653
ENSCAFG00000014582	SERPINI1	2.87933	9.01164e-06
ENSCAFG00000014627		1.17611	0.00411879
ENSCAFG00000014777	RCOR2	2.09242	0.00647734
ENSCAFG00000014812	COL3A1	1.72842	0.0230001
ENSCAFG00000014835	USP54	1.41637	0.0445425
ENSCAFG00000014923	FGF7	2.87223	0.00684742
ENSCAFG00000014968		1.54056	1.72044e-06
ENSCAFG00000014978		1.51399	0.000142868
ENSCAFG00000015013	LGALS3	1.41258	0.0318277
ENSCAFG00000015027	METTL11B	-2.05591	0.0107291
ENSCAFG00000015078	FAM184B	2.42428	0.000886408
ENSCAFG00000015196	SCNN1A	1.50363	0.0333578
ENSCAFG00000015209	TUBA4A	-1.51577	0.0215853
ENSCAFG00000015217		-1.68955	0.0139284
ENSCAFG00000015235	SLC19A2	-1.07889	0.0153086
ENSCAFG00000015256	FAM129C	-1.20093	0.029636
ENSCAFG00000015326	SLC38A5	1.98795	0.00344266
ENSCAFG00000015345	CC2D2A	1.00049	0.0264898
ENSCAFG00000015372	CPEB2	-1.08923	0.0116984
ENSCAFG00000015455	ECT2	1.49837	0.0064693
ENSCAFG00000015484	WSCD1	-2.11575	0.00630438
ENSCAFG00000015539	PAX7	1.49492	0.0151456
ENSCAFG00000015550		1.60643	0.00604712
ENSCAFG00000015618	TULP3	1.20513	0.00509925
ENSCAFG00000015625	FMN2	1.67169	0.0177983
ENSCAFG00000015691	C20H19orf44	1.08481	0.0277254
ENSCAFG00000015731	ZNF385C	2.71844	0.00436036
ENSCAFG00000015788	B4GALNT3	2.32585	0.0246481
ENSCAFG00000015856		1.57683	0.000531959
ENSCAFG00000015902	P3H4	1.37753	0.0185076
ENSCAFG00000015903		1.06563	0.00730491
ENSCAFG00000015918	RAB3IL1	1.39881	0.0213654
ENSCAFG00000015920	HAP1	5.91891	0.000163108
ENSCAFG00000015936	EPHA4	-1.77542	0.00844077
ENSCAFG00000015939	CPLANE2	1.34626	0.0062097
ENSCAFG00000016036		7.33825	0.0153119
ENSCAFG00000016072		1.66737	0.0149674
ENSCAFG00000016192	SDK1	1.58161	0.028572
ENSCAFG00000016257	MCC	-1.47201	0.00375065
ENSCAFG00000016265	RELL1	1.04051	0.0309604
ENSCAFG00000016338	KAZN	2.13946	0.00241732
ENSCAFG00000016342	PCDH7	1.33179	0.0234205
ENSCAFG00000016356		1.1123	0.0302976
ENSCAFG00000016402	SEL1L3	1.59702	0.0252012
ENSCAFG00000016423	PIGH	-1.13792	0.00150572
ENSCAFG00000016465	MAGED2	1.07086	0.00694579
ENSCAFG00000016479	TMEM184A	-2.83102	0.00198477
ENSCAFG00000016550	ASB12	-1.18136	0.0338087
ENSCAFG00000016615	MRI1	1.1243	0.0157275
ENSCAFG00000016679	MAP3K9	-2.10184	1.3719e-05
ENSCAFG00000016710	TMEM175	-1.02393	1.05708e-05
ENSCAFG00000016736	FBXL19	1.52509	0.0193548
ENSCAFG00000016755	CRABP2	3.40611	0.000193816
ENSCAFG00000016769	NES	1.58858	0.000185377
ENSCAFG00000016811	RHBG	-1.21396	0.0390907
ENSCAFG00000016828	COPZ2	1.55606	9.92538e-05
ENSCAFG00000017018	COL1A1	2.18209	0.00515346
ENSCAFG00000017024	ZC2HC1C	-1.04761	0.00441803
ENSCAFG00000017033	EME1	1.532	0.0211695
ENSCAFG00000017050	ACSF2	1.49789	0.0309289
ENSCAFG00000017080	EPN3	1.66014	0.00872072
ENSCAFG00000017112	SPG21	1.02795	0.000830251
ENSCAFG00000017125		-1.45484	0.0059763
ENSCAFG00000017157	HDAC8	1.05538	0.000517366
ENSCAFG00000017160	IGDCC4	1.17931	0.00144967
ENSCAFG00000017262	MYH10	1.72611	0.0236976
ENSCAFG00000017326		2.7537	0.0293583
ENSCAFG00000017329	FLRT2	1.21051	0.00251664
ENSCAFG00000017397	ZNF711	2.0528	0.000711336
ENSCAFG00000017428	SWSAP1	1.79202	0.0207625
ENSCAFG00000017478	TTC8	1.1793	0.0118093
ENSCAFG00000017484	CYFIP2	1.41706	0.0264051
ENSCAFG00000017493	TSPOAP1	1.13714	0.0311239
ENSCAFG00000017550	S100A4	2.12407	0.0358078
ENSCAFG00000017553	S100A6	1.51175	0.0044401
ENSCAFG00000017557	S100A8	2.60071	0.00452933
ENSCAFG00000017575	MYH4	-1.75877	0.0357635
ENSCAFG00000017612	ASB2	-1.19928	0.00012116
ENSCAFG00000017615	ST8SIA5	-1.11063	0.00581332
ENSCAFG00000017616	LARP6	1.64768	0.0141807
ENSCAFG00000017623	LRRC49	1.55106	0.0235205
ENSCAFG00000017655		-1.24033	0.0147905
ENSCAFG00000017702	ARMCX6	2.14435	6.07413e-05
ENSCAFG00000017705	ARMCX2	2.42986	5.14786e-05
ENSCAFG00000017774	ARMCX5	1.29524	0.0193136
ENSCAFG00000017820	CD276	1.21414	0.00530392
ENSCAFG00000017823		-1.30039	0.0168346
ENSCAFG00000017883	NRK	5.01841	3.84175e-05
ENSCAFG00000017889	EVL	1.04301	0.00342133
ENSCAFG00000017931	RNF128	-1.51852	0.00101985
ENSCAFG00000017937	CYP1A1	-3.90598	0.000699406
ENSCAFG00000018005	MAN2C1	1.09119	0.000664755
ENSCAFG00000018017	RNF138	-1.05939	0.0255011
ENSCAFG00000018020	COL4A5	2.15385	0.0178569
ENSCAFG00000018027	GPRC5B	-1.35927	1.74842e-05
ENSCAFG00000018047		2.45375	0.0013029
ENSCAFG00000018051	DSG2	1.01985	0.0496081
ENSCAFG00000018125	AQP4	-2.29188	0.0138088
ENSCAFG00000018127	TMC7	1.32491	0.039771
ENSCAFG00000018173	LAMA3	-1.26671	0.0360097
ENSCAFG00000018175	CAPN6	2.10284	3.67459e-06
ENSCAFG00000018194		2.00861	0.00264073
ENSCAFG00000018272	KLHL13	1.02411	0.0180757
ENSCAFG00000018277		2.12709	0.00247796
ENSCAFG00000018314	CD209	2.5268	0.0160053
ENSCAFG00000018360		4.53298	9.56447e-05
ENSCAFG00000018405	FST	2.47482	0.00124871
ENSCAFG00000018415	MOCS2	-1.02813	0.0311253
ENSCAFG00000018457	NT5M	-1.91981	0.00396453
ENSCAFG00000018511		1.21777	0.0498374
ENSCAFG00000018560	MYH11	1.95696	0.0313494
ENSCAFG00000018576	NIM1K	-3.61346	0.0314474
ENSCAFG00000018586		1.14318	0.00235187
ENSCAFG00000018602	SH2D3A	-1.51225	0.0362645
ENSCAFG00000018621	CACHD1	1.43976	0.00349354
ENSCAFG00000018629	WSB1	1.1	0.00831389
ENSCAFG00000018643	SLC25A23	2.19665	0.00154638
ENSCAFG00000018661	LIFR	-1.27356	0.00957985
ENSCAFG00000018670	PGM1	-1.10111	0.0283704
ENSCAFG00000018673	SMARCA1	1.00456	0.00198918
ENSCAFG00000018702	EFCAB7	-2.44506	0.000325149
ENSCAFG00000018704	SLC1A3	-1.87584	0.0117275
ENSCAFG00000018761	PIEZO2	2.08085	0.0480345
ENSCAFG00000018785	ARHGAP36	2.16986	0.0347071
ENSCAFG00000018825		2.37044	0.00293318
ENSCAFG00000018832	TUBB6	1.00369	0.00873058
ENSCAFG00000018864	GPC3	2.00939	0.0159679
ENSCAFG00000018873		-1.39887	0.0304302
ENSCAFG00000018959	EMP2	1.17326	0.00121578
ENSCAFG00000018982	MYO5B	-1.539	0.0131695
ENSCAFG00000019014	SEMA6B	2.04862	0.000561256
ENSCAFG00000019132	RPH3AL	-1.33174	0.0394341
ENSCAFG00000019134	PPL	1.34455	0.0350349
ENSCAFG00000019166	ROGDI	-2.22682	0.00148862
ENSCAFG00000019176	ZNF185	1.62608	0.0483279
ENSCAFG00000019177	SLC1A7	1.34753	0.0410859
ENSCAFG00000019183	PODN	1.19235	0.0428267
ENSCAFG00000019189	BGN	2.33031	0.00135401
ENSCAFG00000019230	ATP2B3	1.70977	0.0488578
ENSCAFG00000019242	PNCK	-2.07627	0.0240895
ENSCAFG00000019377	CAMKK1	2.11786	0.00048655
ENSCAFG00000019401	PGP	-1.00418	0.000317476
ENSCAFG00000019479		1.10484	0.0226916
ENSCAFG00000019489	TP73	2.59962	0.0011885
ENSCAFG00000019541	TRAF2	1.13065	0.00102481
ENSCAFG00000019601	SOX8	2.50884	6.49368e-05
ENSCAFG00000019662	PIGQ	1.37931	0.00732814
ENSCAFG00000019694	GPSM1	1.74532	0.0001708
ENSCAFG00000019698	PALM	1.09357	0.0160607
ENSCAFG00000019714	SLC2A5	3.05604	0.0366847
ENSCAFG00000019719	TPGS1	1.06724	0.0123473
ENSCAFG00000019729	MIER2	1.00584	0.00754459
ENSCAFG00000019764	DENND2D	-1.1679	0.0347351
ENSCAFG00000019794	SARDH	1.66646	0.00580405
ENSCAFG00000019837	MYBPHL	-2.43192	0.0120532
ENSCAFG00000019848	COL5A1	1.53192	0.0149272
ENSCAFG00000019852	CBFA2T3	1.74356	3.81196e-05
ENSCAFG00000019902	RAPGEF1	-1.0223	0.000197907
ENSCAFG00000019914		-1.13929	0.0206516
ENSCAFG00000019956	WFDC1	2.08404	0.0128731
ENSCAFG00000019964	DNAAF1	-2.53005	0.0161126
ENSCAFG00000019998	SLC30A7	1.34655	0.0144063
ENSCAFG00000020004	VCAM1	1.48683	0.00860877
ENSCAFG00000020024	DYNLRB2	2.05939	0.0218078
ENSCAFG00000020110	F3	1.39661	0.0252582
ENSCAFG00000020133	BCAR3	1.383	0.00325127
ENSCAFG00000020144	FUK	1.03346	0.00393967
ENSCAFG00000020145		-1.48967	0.0291662
ENSCAFG00000020153	MTSS1L	1.50781	0.000541826
ENSCAFG00000020166	ANGPTL2	2.63707	3.36846e-08
ENSCAFG00000020256	ODF2L	1.49319	0.00621131
ENSCAFG00000020270	COL24A1	3.36115	0.000338743
ENSCAFG00000020294	HAS3	-2.1805	0.00475272
ENSCAFG00000020304	SSX2IP	1.3445	0.000310817
ENSCAFG00000020345	PTGFR	-2.75323	0.00230441
ENSCAFG00000020413	CDH5	-1.3856	0.026379
ENSCAFG00000020633	cfa-mir-133a	1.16146	0.00342515
ENSCAFG00000020713	RF00279	-1.68471	0.000379679
ENSCAFG00000021575	RF00100	4.04555	0.00719426
ENSCAFG00000021919	RF00100	4.24256	0.00222073
ENSCAFG00000021953	RF00100	3.85092	0.00668935
ENSCAFG00000022010	RF00100	4.01976	0.00222273
ENSCAFG00000022297	RF00012	2.93671	0.0100984
ENSCAFG00000022574	RF00100	4.66527	0.00218454
ENSCAFG00000022720		1.43632	0.0103548
ENSCAFG00000022721		1.39199	0.0212696
ENSCAFG00000022843	MIR675	3.9589	3.00515e-05
ENSCAFG00000023022		-1.25494	0.00682328
ENSCAFG00000023094	MYH3	1.74532	0.000193851
ENSCAFG00000023313		2.19449	0.0333169
ENSCAFG00000023339		-1.15253	0.0132799
ENSCAFG00000023755	GMPPB	1.13314	0.0275096
ENSCAFG00000023757	ADAMTSL2	1.81398	0.0251371
ENSCAFG00000023759	MT2A	3.36562	0.000117447
ENSCAFG00000023881	ZNF227	1.3709	0.00868813
ENSCAFG00000023887	BCAS4	1.82598	0.0146779
ENSCAFG00000023904	CHRNB4	2.26397	0.00996713
ENSCAFG00000023986	TMEM121	1.99958	0.0163271
ENSCAFG00000024187	DPEP2	-1.49427	0.0274082
ENSCAFG00000024239	MLLT11	2.94456	0.000449357
ENSCAFG00000024609	CNTN2	2.17343	0.00116314
ENSCAFG00000024681		3.55408	0.000545971
ENSCAFG00000024731	RP9	-1.09231	0.001598
ENSCAFG00000024802		1.05387	0.0490096
ENSCAFG00000024807	CHRNG	6.41018	0.000153582
ENSCAFG00000024834		2.69192	0.0140258
ENSCAFG00000024901	ZSCAN12	-1.13396	0.00572426
ENSCAFG00000024908	PLA2G4E	2.87584	0.00159605
ENSCAFG00000025020		1.00552	0.0481236
ENSCAFG00000025213	FAM111B	1.13007	0.0132696
ENSCAFG00000025295		1.13938	0.000647657
ENSCAFG00000025390	SLC22A17	2.03749	7.29079e-05
ENSCAFG00000025473	CPA4	1.29261	0.00430268
ENSCAFG00000025524		1.05113	0.0114232
ENSCAFG00000025555		-2.69093	0.016625
ENSCAFG00000025589		-1.11715	0.0461707
ENSCAFG00000025678	cfa-mir-568	1.02561	0.0434385
ENSCAFG00000027573		2.48928	3.80817e-05
ENSCAFG00000027890	RF00002	2.2516	0.0133556
ENSCAFG00000028220	RF00009	5.11497	0.000296025
ENSCAFG00000028459	MT3	2.8744	0.000442778
ENSCAFG00000028460		2.36527	0.00111515
ENSCAFG00000028490		1.78919	0.0322275
ENSCAFG00000028544		2.62578	0.00801078
ENSCAFG00000028594	RF01973	3.79173	3.18415e-05
ENSCAFG00000028636	IGFBP6	1.30414	0.0212964
ENSCAFG00000028647	BGLAP	2.26287	0.00370266
ENSCAFG00000028653		1.90729	0.00596773
ENSCAFG00000028708	SCD5	-1.33447	0.04675
ENSCAFG00000028739	ABHD10	-1.22624	0.0085553
ENSCAFG00000028748		3.36199	0.00295893
ENSCAFG00000028753	RF00001	2.68119	0.0361246
ENSCAFG00000028761		1.35841	0.0487441
ENSCAFG00000028802	MRPL34	-1.14494	0.000208362
ENSCAFG00000028808		1.46207	0.00278749
ENSCAFG00000028817	CFD	1.38021	0.013706
ENSCAFG00000028869	GPX8	1.15573	0.010241
ENSCAFG00000028877		-1.13226	0.0240401
ENSCAFG00000028947	ELN	1.86415	0.00492518
ENSCAFG00000028958	TCEAL7	3.72093	0.000117802
ENSCAFG00000028982		1.3854	0.0432197
ENSCAFG00000028987		3.54334	0.0015061
ENSCAFG00000029004		-1.28202	0.000261259
ENSCAFG00000029079	ZNF614	1.03746	0.0172793
ENSCAFG00000029129	RF01871	3.54521	1.28128e-05
ENSCAFG00000029130	KAZALD1	2.00508	0.00515801
ENSCAFG00000029153	PEG3	1.04533	0.00921468
ENSCAFG00000029304	RF01972	4.27016	7.94809e-06
ENSCAFG00000029322	SCN2B	2.47074	0.00607038
ENSCAFG00000029324		1.02069	0.0478012
ENSCAFG00000029369		2.87144	0.00402847
ENSCAFG00000029381		1.39724	0.0207192
ENSCAFG00000029384		2.66218	0.00841452
ENSCAFG00000029474	GADD45A	1.40916	0.00134778
ENSCAFG00000029499		3.14897	0.0119107
ENSCAFG00000029502		1.21761	0.00716381
ENSCAFG00000029512		2.74472	0.0180189
ENSCAFG00000029612	MSS51	-1.82748	0.0435307
ENSCAFG00000029657		2.96927	0.00747763
ENSCAFG00000029673		1.49694	0.000238881
ENSCAFG00000029853	CDKN1A	2.90915	1.35416e-06
ENSCAFG00000029856	RF01881	8.02007	0.0200494
ENSCAFG00000029882	MISP	5.17124	1.65104e-06
ENSCAFG00000029937	EFHD1	2.35291	0.00114612
ENSCAFG00000030004	COA7	-1.06886	8.84952e-05
ENSCAFG00000030025	FGL2	1.64127	0.000230585
ENSCAFG00000030105	IL33	1.43455	0.0422877
ENSCAFG00000030120	CSPG4	2.77997	0.000577237
ENSCAFG00000030140		2.85996	0.00573063
ENSCAFG00000030170	ZNF229	1.13135	0.0487053
ENSCAFG00000030198		2.03808	0.0270569
ENSCAFG00000030205	KCTD1	1.10911	0.0247439
ENSCAFG00000030240	DUSP4	1.01176	0.0194178
ENSCAFG00000030242	HS3ST2	1.52937	0.00112121
ENSCAFG00000030310		1.5453	0.00993064
ENSCAFG00000030348		-1.22176	0.00102062
ENSCAFG00000030356		1.18284	0.0262119
ENSCAFG00000030412	BCL2L11	1.29167	0.0367189
ENSCAFG00000030416	RGS16	-1.17455	0.0106075
ENSCAFG00000030425		-1.35994	0.0177819
ENSCAFG00000030469		3.98513	0.000334436
ENSCAFG00000030538		-1.1587	0.0403714
ENSCAFG00000030576	PPP1R15A	1.24887	0.00802664
ENSCAFG00000030616		3.24985	0.00427976
ENSCAFG00000030655		4.27873	0.000871681
ENSCAFG00000030662		1.77347	0.0204471
ENSCAFG00000030667		1.31997	0.00781691
ENSCAFG00000030670		1.0237	0.0178795
ENSCAFG00000030686	GLIPR2	1.34452	0.0158092
ENSCAFG00000030757		1.01136	0.0373816
ENSCAFG00000030770		2.10618	2.52382e-05
ENSCAFG00000030835		-1.28945	0.00310468
ENSCAFG00000030867	HPCAL4	-1.79953	0.00108697
ENSCAFG00000030875		2.15908	0.00748894
ENSCAFG00000030932	TMEM218	2.18271	0.000794977
ENSCAFG00000031172	CADM4	1.00765	0.010747
ENSCAFG00000031239		1.53176	0.0189766
ENSCAFG00000031281		3.19997	0.000870958
ENSCAFG00000031299		1.50048	0.00122847
ENSCAFG00000031302		1.23183	0.00354191
ENSCAFG00000031337		1.20029	0.0428143
ENSCAFG00000031392	PRR7	1.47267	0.0108541
ENSCAFG00000031481		-2.0916	0.00439238
ENSCAFG00000031490		2.86524	0.00672459
ENSCAFG00000031499	GLIS3	2.00465	0.0270222
ENSCAFG00000031514		2.99344	0.0035361
ENSCAFG00000031544		1.99449	0.0185174
ENSCAFG00000031706		-1.22589	0.048265
ENSCAFG00000031727	STC2	1.68632	0.0114515
ENSCAFG00000031759	NAPRT	1.10339	0.0289729
ENSCAFG00000031894	TENT5A	1.22733	0.0367399
ENSCAFG00000031922	GPX3	2.34863	0.0121651
ENSCAFG00000031936	NRBF2	-1.22888	0.0170197
ENSCAFG00000031938	GEM	1.65324	0.023744
ENSCAFG00000032024	GPR162	-2.02693	0.0187453
ENSCAFG00000032029		1.03836	0.0189227
ENSCAFG00000032032		-1.39058	0.0176839
ENSCAFG00000032043		-1.93973	0.00120971
ENSCAFG00000032089		1.46117	0.0409852
ENSCAFG00000032112	TAL2	3.64986	0.0110786
ENSCAFG00000032120	C1QTNF6	1.81732	0.00660076
ENSCAFG00000032147	BAALC	-1.48986	0.000700473
ENSCAFG00000032163		2.81907	0.0140401
ENSCAFG00000032167		2.81337	0.00523279
ENSCAFG00000032191	MAP1A	2.37505	0.0251785
ENSCAFG00000032214		2.67361	0.011212
ENSCAFG00000032227	OLFM1	3.37652	1.23168e-05
ENSCAFG00000032235		1.14491	0.00809355
ENSCAFG00000032276		2.9731	0.00471102
ENSCAFG00000032286		1.46698	0.0147116
ENSCAFG00000032331		3.53971	0.00495908
ENSCAFG00000032392		1.24634	0.000207374
ENSCAFG00000032403	MAP3K7CL	1.50687	0.0100996
ENSCAFG00000032443		3.47162	0.00179396
ENSCAFG00000032445		1.84455	0.000901351
ENSCAFG00000032467		2.92238	0.00551181
ENSCAFG00000032571		3.4436	1.44307e-05
ENSCAFG00000032572		3.73837	0.00142851
ENSCAFG00000032575		-1.60268	0.00700824
ENSCAFG00000032608	LURAP1L	-1.02093	0.0451573
ENSCAFG00000032684		1.43749	0.0202985
ENSCAFG00000032696		2.66169	0.0184259
ENSCAFG00000032697	MAP6D1	-2.29367	0.00221385
ENSCAFG00000032871		1.91382	0.031141
ENSCAFG00000032896		1.96589	0.00131171
ENSCAFG00000032925		1.50002	0.0239158
ENSCAFG00000033011		-2.74986	0.0199728
ENSCAFG00000033181		1.10392	0.00175985
ENSCAFG00000033248		-3.89621	5.12202e-05
ENSCAFG00000033312		-1.45084	0.0116434
ENSCAFG00000033531		2.86538	0.0060876
ENSCAFG00000033759		-4.16579	0.00132675
ENSCAFG00000034014		-1.90956	0.000225443
ENSCAFG00000034213		1.44237	0.00870157
ENSCAFG00000034661		1.72395	0.00542397
ENSCAFG00000034853		-1.41659	0.00926106
ENSCAFG00000034881		1.79992	0.00921826
ENSCAFG00000035036		-1.83419	0.0248834
ENSCAFG00000035199		3.60107	0.000318009
ENSCAFG00000035602		1.56948	0.0240247
ENSCAFG00000035834		-2.51561	0.0154571
ENSCAFG00000036044		1.97237	0.040506
ENSCAFG00000036200		-1.40709	0.0179547
ENSCAFG00000036350		-2.58409	0.0416305
ENSCAFG00000036996		1.4684	0.00601402
ENSCAFG00000037515		1.33335	0.00810073
ENSCAFG00000037835		-2.07546	0.00966266
ENSCAFG00000037878		-2.67369	1.92877e-06
ENSCAFG00000038197		1.50782	0.0363727
ENSCAFG00000038302		2.92201	0.00509885
ENSCAFG00000038320		-2.48082	9.84942e-08
ENSCAFG00000038468		3.90729	0.000269448
ENSCAFG00000038525		-1.06544	0.0375253
ENSCAFG00000038545		1.69367	0.0123975
ENSCAFG00000038558		3.08312	0.000157707
ENSCAFG00000038812		-2.03478	0.038946
ENSCAFG00000039156		-1.03179	0.0427547
ENSCAFG00000039836		5.05228	0.00183347
ENSCAFG00000040479		-3.10811	0.0104588
ENSCAFG00000040506		1.82408	0.0249977
ENSCAFG00000040611		1.65161	0.0362967
