## Supplementary material for "AAV-mediated gene transfer restores a normal muscle transcriptome in a canine model of X-linked myotubular myopathy"

### Sheet: Appendix_Table_3_DEG_Vastus
ensembl ID	Gene name	logFC	PValue
ENSCAFG00000000068	BCL2	1.51291	0.00514678
ENSCAFG00000000082	CDK2	1.17296	0.0122773
ENSCAFG00000000097	ERBB3	2.83653	0.00300494
ENSCAFG00000000124	TIMELESS	1.39351	0.0130255
ENSCAFG00000000235	N4BP3	-1.31334	0.00139238
ENSCAFG00000000236	RMND5B	-1.04845	0.00101658
ENSCAFG00000000251	MAP3K5	1.26631	0.0189755
ENSCAFG00000000282	HECA	-1.11666	0.000100464
ENSCAFG00000000288		1.22506	0.0143669
ENSCAFG00000000311	LRIG3	1.30064	0.0353519
ENSCAFG00000000330	FBXO30	1.05285	0.0087271
ENSCAFG00000000420	CPM	2.72142	0.000992424
ENSCAFG00000000426	LYZ	-1.27603	1.00209e-05
ENSCAFG00000000448	DDR1	1.15479	0.0300213
ENSCAFG00000000456	THAP2	-1.02935	0.00346597
ENSCAFG00000000479	KCNC2	1.1983	0.0199054
ENSCAFG00000000493	OSR2	1.5924	0.00501067
ENSCAFG00000000510	PRR16	3.9657	2.68146e-07
ENSCAFG00000000522	SNCAIP	-1.24872	0.00591851
ENSCAFG00000000523		1.27777	0.00342102
ENSCAFG00000000535	MYCT1	-1.54289	6.69873e-05
ENSCAFG00000000565		1.14298	0.0116627
ENSCAFG00000000568	MAPK8IP2	1.0447	0.0260636
ENSCAFG00000000569	ZNF608	1.1271	0.00171455
ENSCAFG00000000594	MARCH3	1.04405	0.047267
ENSCAFG00000000611	MEGF10	1.2397	0.00135606
ENSCAFG00000000622	PRRC1	1.15835	0.00111595
ENSCAFG00000000626		1.11852	0.0031503
ENSCAFG00000000639	HSPA1L	-1.01692	0.000512148
ENSCAFG00000000640		-1.38772	0.00889967
ENSCAFG00000000641		-1.36172	0.0118759
ENSCAFG00000000644	SYNJ2	1.02245	0.0343693
ENSCAFG00000000654	FZD6	-1.05307	0.00378533
ENSCAFG00000000667	FNDC1	2.10396	0.00786607
ENSCAFG00000000671	SOD2	-1.11148	0.00807572
ENSCAFG00000000701		1.53986	9.92672e-06
ENSCAFG00000000750	SLC22A1	3.04187	0.0180752
ENSCAFG00000000798		-1.33351	0.0200205
ENSCAFG00000000840	SLC22A4	1.52858	0.0104551
ENSCAFG00000000884	WDR27	1.45986	0.0187227
ENSCAFG00000000886	DSE	1.63255	7.49492e-06
ENSCAFG00000000934	COL14A1	2.08566	0.000262749
ENSCAFG00000000946	A4GALT	1.17479	4.81903e-05
ENSCAFG00000001023	MEI1	1.01072	0.041012
ENSCAFG00000001106	LAMA2	1.96484	0.006539
ENSCAFG00000001126	KLHL3	1.30207	0.01569
ENSCAFG00000001166	KHDRBS3	1.91325	0.00391083
ENSCAFG00000001176	MRPL55	-1.01231	0.0100338
ENSCAFG00000001250	MROH5	2.31257	0.0182771
ENSCAFG00000001287	TCP11	-2.03218	0.000182647
ENSCAFG00000001299	ZC3H3	1.12586	0.03877
ENSCAFG00000001317	EEF1D	-1.33017	0.000415693
ENSCAFG00000001324	ATF4	-1.42075	0.00129299
ENSCAFG00000001336	ISCA1	-1.00781	0.000626821
ENSCAFG00000001426	COPG2	1.13106	3.88908e-05
ENSCAFG00000001438	PI16	1.54508	0.0249362
ENSCAFG00000001453	RASEF	-2.14615	0.000103851
ENSCAFG00000001513	KCTD17	-1.56893	6.95205e-05
ENSCAFG00000001515	STRIP2	1.25583	0.000840832
ENSCAFG00000001531	SMO	1.11049	0.0246528
ENSCAFG00000001537	FREM1	1.6218	0.00432327
ENSCAFG00000001556	KCNK17	2.30518	7.20259e-05
ENSCAFG00000001596	FOXP4	2.0911	3.81613e-06
ENSCAFG00000001616	KCP	1.85722	0.00185992
ENSCAFG00000001636	PPP1R16A	1.03158	0.000870891
ENSCAFG00000001646	PRUNE2	3.39932	0.000239015
ENSCAFG00000001649	GCNT1	3.05617	0.000239287
ENSCAFG00000001672	LEP	4.76309	0.000210633
ENSCAFG00000001705	MB	-1.54754	0.0135423
ENSCAFG00000001730	GCC1	1.07762	0.0026734
ENSCAFG00000001793	BTBD11	1.55164	0.00653172
ENSCAFG00000001840	B4GALT1	1.02767	0.00866104
ENSCAFG00000001852	ADAM22	-1.37486	0.0257366
ENSCAFG00000001854		-1.95201	0.0356605
ENSCAFG00000001875	CKAP4	1.14882	0.0262893
ENSCAFG00000001885	APPL2	1.23952	0.000839671
ENSCAFG00000001890	MAMDC2	1.27719	0.0164361
ENSCAFG00000001897	APBA1	1.21507	0.0191913
ENSCAFG00000001909	KIF24	1.81717	0.00168576
ENSCAFG00000001923	DNAI1	4.48304	0.00463602
ENSCAFG00000001966	SH3RF3	-1.9271	0.002257
ENSCAFG00000001985		1.03969	0.00308678
ENSCAFG00000002040	TFPI2	-1.9736	0.00186592
ENSCAFG00000002042		-1.44025	0.0105887
ENSCAFG00000002046	GNG11	-1.54744	1.3777e-05
ENSCAFG00000002053	RFX3	1.84761	0.00265804
ENSCAFG00000002057	PDGFRA	1.11867	0.0401434
ENSCAFG00000002069	COL1A2	2.92539	8.6886e-05
ENSCAFG00000002079	KDR	-1.49743	8.46043e-05
ENSCAFG00000002084		1.22426	0.0353273
ENSCAFG00000002098	C10H2orf40	-1.79811	0.0319793
ENSCAFG00000002105	FHL2	1.81716	0.044744
ENSCAFG00000002116	PLGRKT	-1.36468	1.22228e-05
ENSCAFG00000002195	SDHAF3	-1.19036	0.0278553
ENSCAFG00000002230		-1.66003	0.00190488
ENSCAFG00000002301	ECM2	1.07846	0.00840609
ENSCAFG00000002319	KIAA1211L	3.749	3.44496e-05
ENSCAFG00000002330	IGFBP7	-1.74913	8.45618e-05
ENSCAFG00000002358	VWA3B	1.3317	0.00151076
ENSCAFG00000002365	TMEM131	1.34551	0.00024939
ENSCAFG00000002420	MEOX2	-1.35839	0.00228264
ENSCAFG00000002432	TSPAN13	-1.70468	7.0944e-06
ENSCAFG00000002498	HDAC9	1.05923	0.00713573
ENSCAFG00000002517		1.34623	0.00178072
ENSCAFG00000002576	HIVEP3	2.15987	0.026518
ENSCAFG00000002606		1.53928	0.00220505
ENSCAFG00000002635	RDH13	-1.32416	0.00894479
ENSCAFG00000002645	KCNQ5	1.67436	5.51375e-05
ENSCAFG00000002656	EEF1A1	1.24218	0.00239013
ENSCAFG00000002701	TFPT	-1.03592	0.00509219
ENSCAFG00000002728	CDCA7L	1.02877	0.00865809
ENSCAFG00000002741	MYO6	1.13966	0.00811714
ENSCAFG00000002748		1.36274	0.00119796
ENSCAFG00000002753	GPNMB	2.20113	0.00866971
ENSCAFG00000002814	KCNQ4	1.85384	0.00664678
ENSCAFG00000002822	LCA5	1.22874	0.0250945
ENSCAFG00000002830	RIMS3	-3.51229	1.20316e-05
ENSCAFG00000002837	TMEM245	1.09674	3.62387e-05
ENSCAFG00000002856	CYCS	-1.19028	0.0294101
ENSCAFG00000002919	EFEMP1	1.42946	0.0139588
ENSCAFG00000002927	CCDC85A	-1.19686	0.000163276
ENSCAFG00000002948	HOXA4	1.11803	0.0110692
ENSCAFG00000002974	FAM71E1	1.84495	0.00576065
ENSCAFG00000002994	NT5E	1.12754	0.0107074
ENSCAFG00000003000	PTGR1	1.3577	0.000917353
ENSCAFG00000003008	C11H9orf84	8.7959	3.43168e-05
ENSCAFG00000003010	UGCG	1.06034	0.00141157
ENSCAFG00000003087		1.42243	0.00788346
ENSCAFG00000003096	PM20D2	1.8667	0.000482124
ENSCAFG00000003097	CRHR2	1.88663	0.0399236
ENSCAFG00000003105	ANKRD6	2.50127	5.7627e-06
ENSCAFG00000003116	BACH2	1.27936	0.00934992
ENSCAFG00000003233	MEIS1	1.34351	0.00618426
ENSCAFG00000003255	MANEAL	-1.37432	0.0100334
ENSCAFG00000003268	ARHGAP25	-1.17964	0.00191319
ENSCAFG00000003290	THAP5	-1.07233	0.000287464
ENSCAFG00000003327	COL27A1	2.31891	0.0187493
ENSCAFG00000003388	SH3D21	1.93423	0.000200634
ENSCAFG00000003402	CAV2	-1.05727	0.000332251
ENSCAFG00000003404	CAV1	-1.01804	0.00617784
ENSCAFG00000003411	EZH2	1.0503	0.00612944
ENSCAFG00000003465	EGFR	1.20818	0.0134196
ENSCAFG00000003480	STK17A	-1.04257	0.00566162
ENSCAFG00000003530		1.77172	9.6e-06
ENSCAFG00000003564		1.01566	0.0316881
ENSCAFG00000003579	GREB1	-2.54916	0.00920811
ENSCAFG00000003599	ZMYM6	-1.08186	6.01331e-05
ENSCAFG00000003605	GJA4	-1.57791	0.000881689
ENSCAFG00000003620	RCN3	1.1798	0.00896686
ENSCAFG00000003639		-1.39114	0.000557848
ENSCAFG00000003676		-1.07423	0.00834503
ENSCAFG00000003680	MYLK3	4.79051	3.27883e-06
ENSCAFG00000003700	MAML3	1.49803	0.0401903
ENSCAFG00000003719	RTN4IP1	-1.0382	0.0106006
ENSCAFG00000003720	NRCAM	4.28388	3.6428e-07
ENSCAFG00000003775	OSR1	2.73322	6.01161e-05
ENSCAFG00000003797		-1.38723	0.00155527
ENSCAFG00000003804		1.91605	0.0272915
ENSCAFG00000003810	PPIL6	1.88616	0.0282785
ENSCAFG00000003816	SMPD2	1.35752	0.000567919
ENSCAFG00000003824	MICAL1	2.07677	4.15439e-06
ENSCAFG00000003854	WASF1	1.36676	0.00776003
ENSCAFG00000003887	APOB	3.29207	0.00317905
ENSCAFG00000003907	BRAF	1.00347	0.000782651
ENSCAFG00000003941	SPATA6	1.41832	0.0201567
ENSCAFG00000003942	REV3L	1.02376	0.000720562
ENSCAFG00000003960	TRAF3IP2	1.57668	0.0440379
ENSCAFG00000003961	SPHK2	1.19559	0.000679054
ENSCAFG00000004029	TMEM143	-1.1758	0.0437121
ENSCAFG00000004054	HS3ST5	-1.80848	0.027278
ENSCAFG00000004087	MAML2	1.00593	0.0365693
ENSCAFG00000004091		-1.19181	0.00848543
ENSCAFG00000004124		1.14481	0.0319298
ENSCAFG00000004127	SESN3	2.6784	7.91268e-05
ENSCAFG00000004128	BBS7	1.0159	9.11614e-05
ENSCAFG00000004137	AMOTL1	1.10411	0.001303
ENSCAFG00000004176	PANX1	2.07867	0.00178475
ENSCAFG00000004201	SLC1A5	1.80275	0.0181498
ENSCAFG00000004232	HS6ST1	1.08299	1.17244e-05
ENSCAFG00000004274	LRRC17	1.64759	0.0136992
ENSCAFG00000004297	CCDC8	3.38623	0.00140714
ENSCAFG00000004300	PNMA8A	1.02343	0.0286427
ENSCAFG00000004331		2.07766	0.000552383
ENSCAFG00000004334	SELENOI	1.00192	0.0181022
ENSCAFG00000004366	MAGI2	1.33113	0.0143616
ENSCAFG00000004374	SOX9	2.15544	0.00234717
ENSCAFG00000004392	DMPK	1.76678	6.28356e-05
ENSCAFG00000004395	FBXO46	1.24659	0.00394964
ENSCAFG00000004402	PRSS23	1.45863	0.00119172
ENSCAFG00000004406	FBLN2	1.337	0.0101473
ENSCAFG00000004408	CAB39L	1.1028	0.0205792
ENSCAFG00000004416	GPR4	-1.47534	0.000438661
ENSCAFG00000004421	CDADC1	-1.04115	0.00962539
ENSCAFG00000004454	SUCLA2	-1.02647	0.0126615
ENSCAFG00000004481	SLC6A6	1.97523	0.00251878
ENSCAFG00000004492	GRIP2	1.83764	0.00128489
ENSCAFG00000004500	SYTL2	-1.0674	0.00904852
ENSCAFG00000004510	CDC42EP4	1.21123	0.0092108
ENSCAFG00000004632		-1.61049	0.0110539
ENSCAFG00000004634		-1.24826	0.023209
ENSCAFG00000004636	BCAM	1.4315	0.00454227
ENSCAFG00000004639	SUSD5	4.81671	6.79348e-06
ENSCAFG00000004694	PTCH2	1.28612	0.0376001
ENSCAFG00000004714	FAM107B	-1.18382	0.0249774
ENSCAFG00000004731	TENM4	1.98048	0.00229596
ENSCAFG00000004746	XRCC1	1.33641	0.00116433
ENSCAFG00000004769	OPTN	-1.51294	0.0118895
ENSCAFG00000004785	IFT122	1.16893	0.00285535
ENSCAFG00000004801	ASB10	-1.42618	0.0255637
ENSCAFG00000004802	KBTBD6	1.0629	0.0023154
ENSCAFG00000004820	ITGA9	1.72247	0.00240463
ENSCAFG00000004834	TMEM145	1.61623	0.000482552
ENSCAFG00000004916	H3F3B	1.19068	0.000275596
ENSCAFG00000004931	PLCD1	1.1802	0.0131883
ENSCAFG00000004956	PAK1	1.30071	0.0126173
ENSCAFG00000004958	ATP1A3	-1.91611	0.0191855
ENSCAFG00000004991	PPARG	1.43611	0.0331552
ENSCAFG00000005037	KLF5	1.23643	0.0341662
ENSCAFG00000005051	SCN5A	4.78621	0.000164719
ENSCAFG00000005069	PTPRF	1.93252	0.00510108
ENSCAFG00000005081	INSIG1	-1.41317	1.30714e-07
ENSCAFG00000005087	TTC21A	1.20927	0.0270659
ENSCAFG00000005183	SLAIN1	1.20385	0.0405757
ENSCAFG00000005212	FOSL2	1.22035	0.00534932
ENSCAFG00000005217	NCAPG2	1.14581	0.027915
ENSCAFG00000005220	SZT2	1.1343	0.00087565
ENSCAFG00000005252	TMC6	-1.05038	0.0285503
ENSCAFG00000005255	VIPR2	-2.04118	3.3637e-05
ENSCAFG00000005294	TK1	1.3703	0.0207923
ENSCAFG00000005301	PSD3	2.3721	0.00576967
ENSCAFG00000005348	EHD3	1.84407	0.0258681
ENSCAFG00000005362	PLD3	1.0892	0.000696313
ENSCAFG00000005365	DGAT2	4.49221	0.000470021
ENSCAFG00000005404	TEP1	1.23512	0.000380719
ENSCAFG00000005411	OSBPL10	1.879	4.04432e-05
ENSCAFG00000005433	ABCC4	-1.23585	0.00666514
ENSCAFG00000005474	TPPP2	-1.34765	0.0245917
ENSCAFG00000005530	ZFP36	1.43501	0.00910729
ENSCAFG00000005542	C1QTNF1	1.36245	0.00471164
ENSCAFG00000005560	FLRT3	1.63279	0.00445693
ENSCAFG00000005564	UCP2	1.58267	9.21616e-05
ENSCAFG00000005671	LRRC3B	-3.50244	0.00363632
ENSCAFG00000005693	MZB1	2.55479	0.00265443
ENSCAFG00000005701	MEMO1	-1.32767	0.00167927
ENSCAFG00000005723	PSD2	2.1065	0.0222317
ENSCAFG00000005746	NAV3	1.3707	0.046737
ENSCAFG00000005767	PDE6G	-1.79344	0.0427895
ENSCAFG00000005812		-1.03126	0.0483772
ENSCAFG00000005839	SATB1	-1.23214	4.91791e-05
ENSCAFG00000005846	GCGR	1.03868	0.0212734
ENSCAFG00000005851		-1.20821	0.0233245
ENSCAFG00000005853	PPP1R27	-1.35483	0.00204046
ENSCAFG00000005870	RASGRP3	-1.03793	0.00662952
ENSCAFG00000005940	THSD1	-1.07329	0.00319847
ENSCAFG00000005960	LRRN1	1.46873	0.0188581
ENSCAFG00000005963	METTL21C	-4.33763	0.0134329
ENSCAFG00000005965	FOXO1	1.34242	0.01476
ENSCAFG00000006006	FASN	1.83254	0.00283136
ENSCAFG00000006019	FREM2	1.99714	0.00170918
ENSCAFG00000006022	EFNB2	-1.14916	0.00578441
ENSCAFG00000006035	COL6A6	1.37363	0.0394519
ENSCAFG00000006044	TRPC4	1.85237	0.0382244
ENSCAFG00000006052	RASSF2	1.18261	0.033316
ENSCAFG00000006053		2.41043	0.000370765
ENSCAFG00000006065	PRNP	1.08299	0.0170105
ENSCAFG00000006086	PCDHGC5	1.03475	0.0389474
ENSCAFG00000006091	KITLG	-1.90117	3.11664e-13
ENSCAFG00000006100	DUSP6	-1.16022	0.000193285
ENSCAFG00000006106	PCDHB4	1.66017	0.0296602
ENSCAFG00000006162	SMAD9	1.64265	0.000366957
ENSCAFG00000006164	CYP1B1	2.48602	0.00355857
ENSCAFG00000006166		-1.31282	0.0447728
ENSCAFG00000006175	CDC25B	1.35625	0.0100623
ENSCAFG00000006215	POLE	1.04999	0.0112858
ENSCAFG00000006231	DCLK1	3.59278	7.82082e-06
ENSCAFG00000006234	ADAM33	1.26897	0.0158917
ENSCAFG00000006237	ACPP	-1.0005	0.0407366
ENSCAFG00000006250	SPRY4	-1.23385	0.00422889
ENSCAFG00000006255	NBEA	1.20256	0.000130403
ENSCAFG00000006264	PCLO	2.6152	0.000357765
ENSCAFG00000006334	GRTP1	-1.25863	0.0262567
ENSCAFG00000006381	SEMA3C	1.03852	0.00821706
ENSCAFG00000006392	ACKR4	-2.27808	0.0266522
ENSCAFG00000006403		-1.12969	0.0347411
ENSCAFG00000006417	LZTS3	-1.08858	0.000948527
ENSCAFG00000006421	GAS6	-1.00958	0.00369706
ENSCAFG00000006424	GXYLT2	1.74123	0.000541357
ENSCAFG00000006513		-1.6895	0.0219573
ENSCAFG00000006528	RASSF7	1.72081	0.00906063
ENSCAFG00000006545		-1.2553	0.00658285
ENSCAFG00000006559	ITPRIPL1	-1.39785	0.000138061
ENSCAFG00000006563	EOGT	-1.0531	0.00732051
ENSCAFG00000006576	WDFY4	1.46324	0.00408773
ENSCAFG00000006607	DPYSL3	2.13157	0.00923884
ENSCAFG00000006608	CPXM1	2.63565	0.0153159
ENSCAFG00000006612	SUCLG2	-1.18015	0.000610345
ENSCAFG00000006673	PPP1R3B	1.18498	0.0246262
ENSCAFG00000006701	FLT1	-1.27014	0.000428565
ENSCAFG00000006723	SYT9	1.24554	0.00899023
ENSCAFG00000006740	OLFML1	1.53724	0.00353556
ENSCAFG00000006745	PRAG1	-1.18979	0.0242481
ENSCAFG00000006785		1.07948	0.0428017
ENSCAFG00000006800	FZD10	1.55066	0.000939887
ENSCAFG00000006804	PRICKLE2	1.04936	0.0139345
ENSCAFG00000006825	PRR5L	2.72887	0.0149151
ENSCAFG00000006840	LDLRAD3	1.38668	0.0228964
ENSCAFG00000006877	FAM110A	1.96389	1.43467e-05
ENSCAFG00000006898	PDHX	-1.36498	0.0116117
ENSCAFG00000006909	LMO1	-1.61376	0.00175984
ENSCAFG00000006930	TCF15	-1.5533	0.000161889
ENSCAFG00000006953	PDGFRL	1.10009	0.00622266
ENSCAFG00000006977	ABTB2	1.09926	0.00767237
ENSCAFG00000007036	CD22	-1.71947	0.00109564
ENSCAFG00000007045		-1.33688	0.000359083
ENSCAFG00000007079		1.40328	0.0018381
ENSCAFG00000007082		-2.20979	0.00581842
ENSCAFG00000007261	ACOX2	-1.48864	0.0227862
ENSCAFG00000007307		2.22592	0.0138949
ENSCAFG00000007394	ABHD6	-1.19013	0.0082546
ENSCAFG00000007407		2.66092	0.00827002
ENSCAFG00000007433	LRP3	1.15411	0.0166459
ENSCAFG00000007440	WDR88	4.2753	0.00404466
ENSCAFG00000007453	KRCC1	-1.20108	9.38063e-06
ENSCAFG00000007486	CEP89	1.42814	6.87443e-05
ENSCAFG00000007562	AMPD3	1.84942	0.010145
ENSCAFG00000007596	SLC25A4	-1.21058	0.0307853
ENSCAFG00000007626	PIK3R1	1.067	0.00505747
ENSCAFG00000007635	CLSTN2	3.20781	1.15579e-05
ENSCAFG00000007651	DTX4	1.543	0.0168974
ENSCAFG00000007653	ST3GAL5	1.57327	0.00820387
ENSCAFG00000007674	RASA2	1.54988	0.00763355
ENSCAFG00000007681	MFAP3L	-1.1918	0.000412873
ENSCAFG00000007698	ZNF827	1.18155	0.00349772
ENSCAFG00000007742	TFDP2	-1.00211	0.00175431
ENSCAFG00000007750	CASP3	1.7699	0.00147116
ENSCAFG00000007754	USP47	-1.09033	3.92125e-05
ENSCAFG00000007789	ARHGAP10	1.02147	0.00022129
ENSCAFG00000007805	OCLN	-1.07358	0.00593837
ENSCAFG00000007832	TCF7L1	1.14797	0.00625985
ENSCAFG00000007845	DKK3	-1.71331	0.0220337
ENSCAFG00000007846	GBE1	1.14958	0.0254096
ENSCAFG00000007847	TIMM10	-1.59129	8.15879e-05
ENSCAFG00000007860	CSRNP2	1.04981	0.0106716
ENSCAFG00000007863	ATR	1.08878	4.59365e-05
ENSCAFG00000007888	FFAR4	2.49132	0.0247604
ENSCAFG00000007893	RBP4	2.0025	0.0422518
ENSCAFG00000007935	TRPC1	1.05195	0.00252928
ENSCAFG00000007945	PROCR	2.33077	2.51149e-10
ENSCAFG00000007958	APLNR	-1.26133	0.0232642
ENSCAFG00000008028	SLC9A9	1.34521	0.00827091
ENSCAFG00000008062		-1.83727	0.00147142
ENSCAFG00000008063		1.36893	0.0337881
ENSCAFG00000008159	PLSCR4	1.2982	0.0152212
ENSCAFG00000008164	TMEM154	1.77964	0.0117339
ENSCAFG00000008214	FHDC1	2.89596	4.48812e-05
ENSCAFG00000008235	CPA3	2.07423	0.0123247
ENSCAFG00000008256	RBM12	1.18236	8.75113e-05
ENSCAFG00000008269	IL17RB	-1.12097	0.0243982
ENSCAFG00000008293	FZD3	1.06546	0.0137963
ENSCAFG00000008295	BTG3	1.29586	0.0258282
ENSCAFG00000008296	CHDH	-1.17364	0.00908883
ENSCAFG00000008309		-1.43441	0.0231363
ENSCAFG00000008319	CHODL	1.1728	0.0169367
ENSCAFG00000008325	TM4SF18	-1.18488	0.0370902
ENSCAFG00000008342	AGBL2	1.94563	0.000652549
ENSCAFG00000008343	TM4SF1	-1.14092	0.0247358
ENSCAFG00000008354	SCARA5	1.43006	0.0127938
ENSCAFG00000008391	HEY1	-1.00824	0.0182936
ENSCAFG00000008403		-1.49592	0.012477
ENSCAFG00000008408	TPD52	1.20766	0.0140429
ENSCAFG00000008413	EPB41L1	1.29137	0.00886903
ENSCAFG00000008471	CCDC142	1.34579	0.0377344
ENSCAFG00000008477	BLNK	-1.51155	0.0322201
ENSCAFG00000008503		1.08889	0.0230273
ENSCAFG00000008566	GUCY1B1	-1.11728	0.0265431
ENSCAFG00000008597	ANGPT2	-2.09123	7.91064e-06
ENSCAFG00000008624	STBD1	-1.13273	0.0395503
ENSCAFG00000008648		-1.58547	0.00489352
ENSCAFG00000008707	CKMT2	-1.51318	0.0148696
ENSCAFG00000008709	CCDC102A	-1.00915	1.12582e-05
ENSCAFG00000008728	TET3	1.075	0.0204169
ENSCAFG00000008741	EPHA3	-1.45759	0.0342039
ENSCAFG00000008755	SRC	1.48326	0.0121271
ENSCAFG00000008761	CX3CL1	-1.63152	0.00269264
ENSCAFG00000008786	NNAT	1.3859	0.017606
ENSCAFG00000008837	ANXA3	-1.7248	0.000125438
ENSCAFG00000008942	C18H11orf49	1.77141	9.50113e-06
ENSCAFG00000008977	LRP4	2.63723	4.81917e-08
ENSCAFG00000008979	TMEM150C	-2.12292	7.41612e-08
ENSCAFG00000009005	CYP26B1	6.30411	6.44972e-10
ENSCAFG00000009006	GFM1	-1.00508	0.00232928
ENSCAFG00000009017	PPP1R16B	-1.16613	0.0360647
ENSCAFG00000009026	NECAB1	1.91403	0.00475032
ENSCAFG00000009046	TPCN1	1.0269	0.00856957
ENSCAFG00000009061	SLC8B1	1.21317	0.00468442
ENSCAFG00000009066	MYOD1	1.70473	0.0298408
ENSCAFG00000009074	HOMER1	-1.10795	0.00212078
ENSCAFG00000009076	PLBD2	2.68964	2.48334e-07
ENSCAFG00000009097	SDSL	3.97372	1.30717e-07
ENSCAFG00000009110	MT1E	1.68455	0.0229427
ENSCAFG00000009113		1.66264	0.0485755
ENSCAFG00000009149	SMIM4	-1.36854	0.032207
ENSCAFG00000009232	AMIGO2	1.68881	0.013373
ENSCAFG00000009271	CRTAC1	2.27788	0.00232205
ENSCAFG00000009282	CREB3L1	2.49063	0.00118648
ENSCAFG00000009333	CES1	-2.3765	0.00125107
ENSCAFG00000009337	TUBB2A	3.25022	1.47407e-05
ENSCAFG00000009358	ASNSD1	-1.14453	0.00151393
ENSCAFG00000009362	IGSF22	8.54787	0.00344975
ENSCAFG00000009389	NISCH	1.01672	0.00663248
ENSCAFG00000009395	SLC6A2	-1.9194	0.00859979
ENSCAFG00000009401	DLL4	-1.52383	0.000129353
ENSCAFG00000009414	CHAC1	6.46988	0.00023368
ENSCAFG00000009423	C29H8orf37	1.39209	0.00412207
ENSCAFG00000009433	BAZ2B	1.07725	0.0101671
ENSCAFG00000009441	CD82	1.0553	0.0432301
ENSCAFG00000009447		-1.27094	0.0141715
ENSCAFG00000009510	EXD1	1.07322	0.0183926
ENSCAFG00000009546	SLC5A3	-1.21651	0.0296993
ENSCAFG00000009552	IMPG2	1.04364	0.0262051
ENSCAFG00000009570	DSP	-2.14777	0.0429391
ENSCAFG00000009596	RUNX1	2.56338	0.012764
ENSCAFG00000009638	ABCG2	1.03213	0.0333908
ENSCAFG00000009641	PI3	4.96609	0.0139996
ENSCAFG00000009653	DOP1B	2.08028	0.0114851
ENSCAFG00000009659	HR	1.97619	0.0271282
ENSCAFG00000009663	SCD	1.4675	0.00590557
ENSCAFG00000009673		-1.45166	0.000133089
ENSCAFG00000009680	GCNT2	-1.21245	0.00315077
ENSCAFG00000009708		1.32649	0.0023043
ENSCAFG00000009717	DNAH1	1.79725	0.0188281
ENSCAFG00000009721	ALCAM	1.13476	0.0392954
ENSCAFG00000009735	PLA2G4B	2.73464	0.000289169
ENSCAFG00000009744	ADAMTS20	1.27179	0.000597472
ENSCAFG00000009765	CASQ2	1.11095	0.0233756
ENSCAFG00000009777	NAV2	2.36001	7.43595e-05
ENSCAFG00000009781	HERC6	1.2444	0.00134643
ENSCAFG00000009820	NOS1	-2.1213	0.0239041
ENSCAFG00000009840	FAM13A	1.11054	0.013997
ENSCAFG00000009869	EHD4	1.26035	0.0148551
ENSCAFG00000009881	ALAS1	-1.54469	0.00290423
ENSCAFG00000009912	ERG	-1.03417	0.00186004
ENSCAFG00000009938	TENT4B	-1.11949	0.00367849
ENSCAFG00000009951	SPAG17	7.64255	1.46307e-06
ENSCAFG00000009961	ADAMTS15	1.9372	0.00120102
ENSCAFG00000009978	ETS2	1.8833	3.39218e-07
ENSCAFG00000010049	GFRA2	1.47156	0.0220281
ENSCAFG00000010090	IGF2	3.24083	1.2989e-05
ENSCAFG00000010111	NIPSNAP2	-1.10562	0.00822046
ENSCAFG00000010121	CD81	1.39357	4.59286e-06
ENSCAFG00000010131	GBF1	1.17666	0.00258694
ENSCAFG00000010148	SLC45A3	4.63221	2.36178e-05
ENSCAFG00000010151	NHLRC1	-1.05378	0.0266999
ENSCAFG00000010175	CDH22	-1.37684	0.0195414
ENSCAFG00000010202		-1.18343	0.0447762
ENSCAFG00000010225	PHKB	-1.02598	0.00374155
ENSCAFG00000010239	IKBKE	1.2427	0.0327468
ENSCAFG00000010254	SFXN2	2.06437	0.000259649
ENSCAFG00000010264	WBP1L	1.07596	0.00179118
ENSCAFG00000010274	CHI3L1	5.4897	0.000369718
ENSCAFG00000010284	GPLD1	-1.38958	0.0366625
ENSCAFG00000010285	ABCG1	2.57242	0.000350336
ENSCAFG00000010288	MYBPH	5.72987	5.01236e-05
ENSCAFG00000010290		1.12732	0.012905
ENSCAFG00000010292	DOCK10	1.56007	0.0198191
ENSCAFG00000010298	ADORA1	3.5272	2.11358e-05
ENSCAFG00000010304	ETS1	-1.32543	0.000238081
ENSCAFG00000010309	MYOG	1.52089	0.0092457
ENSCAFG00000010395	ADAMTS16	2.26739	0.0425078
ENSCAFG00000010423	COL4A4	2.91172	3.70711e-08
ENSCAFG00000010426	COL4A3	3.91462	1.35713e-12
ENSCAFG00000010432	TIRAP	-1.12956	0.00029239
ENSCAFG00000010526	FIGN	1.45592	0.0032151
ENSCAFG00000010530	CCDC80	1.59796	0.00128406
ENSCAFG00000010588	MARCKSL1	1.80045	0.022793
ENSCAFG00000010602	ELF3	6.2247	1.17465e-06
ENSCAFG00000010619	BICD1	2.08827	0.00223228
ENSCAFG00000010640	SLC2A10	1.1903	0.045304
ENSCAFG00000010652	STK17B	1.15021	0.0292637
ENSCAFG00000010654	AGPAT3	-1.18197	0.00242508
ENSCAFG00000010656	FAM167B	1.57858	0.00350472
ENSCAFG00000010698	LTO1	-1.01642	0.00076533
ENSCAFG00000010700	CCND1	-1.31135	0.0326161
ENSCAFG00000010752	C25H2orf72	-1.82493	0.00753497
ENSCAFG00000010758	MAP2K6	1.57404	0.00817443
ENSCAFG00000010790	SLC9B1	2.99277	0.00161188
ENSCAFG00000010798	TNNT2	3.13796	0.00304765
ENSCAFG00000010815	TGFB2	1.4946	0.00390259
ENSCAFG00000010825		3.39624	0.00349281
ENSCAFG00000010829		6.06916	0.000844402
ENSCAFG00000010840	ADRA2A	2.02789	0.0164775
ENSCAFG00000010877	ABCA9	1.16357	0.00912996
ENSCAFG00000010891	PGPEP1L	1.11477	0.0200402
ENSCAFG00000010895		1.53235	0.0139656
ENSCAFG00000010923	HIST1H1C	1.47393	0.000325281
ENSCAFG00000010925	HFE	1.1313	0.00897358
ENSCAFG00000010931	GTPBP6	-1.15644	0.0091574
ENSCAFG00000010936	NPNT	2.26058	0.00548888
ENSCAFG00000010942	CCDC91	-1.22278	0.00186504
ENSCAFG00000010977	TIMMDC1	-1.01306	0.00583822
ENSCAFG00000010982	FAM20A	1.32774	0.00429889
ENSCAFG00000010988	CFAP410	1.2013	7.93599e-05
ENSCAFG00000011000	C37H2orf69	-1.20507	0.00503365
ENSCAFG00000011046	BCL9	1.31287	0.00101333
ENSCAFG00000011067	DHRSX	-1.02457	0.0117276
ENSCAFG00000011069	GJA5	-1.76095	0.000940751
ENSCAFG00000011086	SLC16A6	3.21627	0.00285203
ENSCAFG00000011087	DKK2	2.01666	0.00841529
ENSCAFG00000011089	ARNTL2	2.42358	0.0264108
ENSCAFG00000011107	STK32C	-2.13793	0.00382987
ENSCAFG00000011113	GYG2	2.84214	0.0466442
ENSCAFG00000011147	ESAM	-1.07521	0.00121554
ENSCAFG00000011197	MMP14	1.48556	0.0092262
ENSCAFG00000011227	PRSS56	4.82023	0.000758261
ENSCAFG00000011283	CHRND	4.31676	0.001713
ENSCAFG00000011356	VWA5A	1.35995	0.0390231
ENSCAFG00000011368		1.48076	0.011863
ENSCAFG00000011378	ANKRD34A	1.63743	0.0277941
ENSCAFG00000011426	PTGIS	2.00997	0.00354243
ENSCAFG00000011432	MAPKAPK2	-1.02746	0.000238795
ENSCAFG00000011489	AMT	1.42122	0.000193361
ENSCAFG00000011513	ABLIM1	1.7367	0.026136
ENSCAFG00000011524	PTPRU	2.45356	0.00296502
ENSCAFG00000011532	EGF	1.47127	0.00576282
ENSCAFG00000011533	TARBP1	1.06547	0.000131968
ENSCAFG00000011534	ACAN	-4.36642	0.0028207
ENSCAFG00000011584	GRAMD1B	1.39847	0.01144
ENSCAFG00000011603	GRK3	-1.39195	0.00135187
ENSCAFG00000011605	EFS	1.92207	0.000698606
ENSCAFG00000011637	IQCB1	1.00351	0.0013918
ENSCAFG00000011646	ZFHX2	1.33529	0.00532908
ENSCAFG00000011652	MTMR11	1.707	0.00857774
ENSCAFG00000011662	PRPS2	-1.2165	0.0337372
ENSCAFG00000011744	LAMB2	1.91058	1.99947e-05
ENSCAFG00000011772	EGLN1	-1.06431	0.000244409
ENSCAFG00000011823	MN1	1.71145	0.000564741
ENSCAFG00000011849	TTC28	1.03017	0.0346794
ENSCAFG00000011911	COL6A1	1.17061	0.0171024
ENSCAFG00000011915		1.16664	0.0103332
ENSCAFG00000011929	CLK1	1.02531	0.0138267
ENSCAFG00000011952		-1.28689	0.0146519
ENSCAFG00000011977	KIF7	1.30855	0.000142129
ENSCAFG00000011986	PLIN1	3.40595	0.006112
ENSCAFG00000012013	ANPEP	1.83464	0.00766024
ENSCAFG00000012022		1.69331	0.0025583
ENSCAFG00000012065	PCK1	3.93191	0.00284813
ENSCAFG00000012068	AGT	3.30782	0.0129241
ENSCAFG00000012082	SEMA4B	1.22854	0.0233357
ENSCAFG00000012085	ABCC5	2.40165	0.000179174
ENSCAFG00000012095	AHDC1	1.43775	1.50654e-06
ENSCAFG00000012098	PGBD5	-1.59182	0.0208803
ENSCAFG00000012102	SFXN4	-1.13194	0.000627187
ENSCAFG00000012152	GABBR1	1.54414	0.00127426
ENSCAFG00000012181	ACTC1	3.77265	0.0102547
ENSCAFG00000012182	TGM1	3.04452	5.69843e-06
ENSCAFG00000012222		1.35202	0.00243464
ENSCAFG00000012286	STRADB	-1.20388	0.00692497
ENSCAFG00000012290	SFN	1.4625	0.00433431
ENSCAFG00000012306	SPTBN2	-1.08673	0.0219156
ENSCAFG00000012328	PRSS12	1.24716	0.00539486
ENSCAFG00000012333	PPP1R3D	-1.29286	0.0234744
ENSCAFG00000012345	SEC24D	1.21465	0.0327366
ENSCAFG00000012376	VASH2	2.0847	0.00357249
ENSCAFG00000012385	BLM	1.50495	0.008382
ENSCAFG00000012405	RBM14	1.04322	0.00251269
ENSCAFG00000012428	HES6	1.36513	0.0410692
ENSCAFG00000012449	USP53	1.76558	6.48825e-07
ENSCAFG00000012460	SMYD2	-1.16803	0.00614654
ENSCAFG00000012473	SEMA6C	1.04569	0.000233906
ENSCAFG00000012517	TMOD4	-1.11837	0.020201
ENSCAFG00000012525	MUC13	3.62251	0.00646448
ENSCAFG00000012558		1.04693	0.00371988
ENSCAFG00000012619	MGST1	2.512	0.032285
ENSCAFG00000012623	STX1A	1.20202	0.0348865
ENSCAFG00000012661	RFX5	1.07502	0.00275363
ENSCAFG00000012685	PLXNB1	1.87704	4.78476e-05
ENSCAFG00000012708	SMARCD2	1.02251	3.34604e-05
ENSCAFG00000012709	GATA5	1.80403	0.0210977
ENSCAFG00000012716	ARHGAP30	1.08726	0.00540934
ENSCAFG00000012742	MTFP1	-1.92964	0.0126336
ENSCAFG00000012748	LHPP	1.00788	0.0119675
ENSCAFG00000012803	RIN1	3.15581	1.42264e-06
ENSCAFG00000012824	SCN4B	-1.59413	0.00269262
ENSCAFG00000012829	TMPRSS4	-2.17655	0.0455564
ENSCAFG00000012834	SLC35E4	1.27988	0.000202196
ENSCAFG00000012904	CDK1	1.76273	0.00133804
ENSCAFG00000012915	BTNL9	-1.01536	0.00676581
ENSCAFG00000012918	TNK2	1.59666	0.000130438
ENSCAFG00000012925	PHKA2	1.38266	0.032619
ENSCAFG00000012952	VPS37D	2.08126	0.00256123
ENSCAFG00000012963		1.08464	0.0340169
ENSCAFG00000013011	PDE8A	-1.16558	0.000121594
ENSCAFG00000013012	THAP4	-1.02006	0.0214565
ENSCAFG00000013020	STMN3	1.49766	0.0276578
ENSCAFG00000013030	PDHA1	-1.28263	0.023753
ENSCAFG00000013039	ZNF365	-1.07087	0.00545765
ENSCAFG00000013221		-1.10459	0.0234598
ENSCAFG00000013256	MRC2	1.08776	0.0443735
ENSCAFG00000013278		2.04582	0.0138958
ENSCAFG00000013283	CHRNA1	3.81547	3.47256e-05
ENSCAFG00000013297	IGF2BP2	1.431	0.00210928
ENSCAFG00000013305	DNAJC12	-1.32997	0.0205552
ENSCAFG00000013322	APOC3	-2.51175	7.58391e-05
ENSCAFG00000013353	MGST3	-1.31677	0.0223455
ENSCAFG00000013367	HIP1	1.45054	0.00297876
ENSCAFG00000013368	APOD	-1.66565	0.00607938
ENSCAFG00000013394	CXHXorf58	-1.24322	0.0301267
ENSCAFG00000013423	FUOM	-2.26337	1.50023e-05
ENSCAFG00000013427	CALY	-2.57997	0.00468655
ENSCAFG00000013483	TMEM120A	-1.40506	7.87338e-05
ENSCAFG00000013489	UCK2	1.93678	3.2743e-06
ENSCAFG00000013496		-1.28066	0.00151384
ENSCAFG00000013515		-1.22208	0.028529
ENSCAFG00000013521	POLA1	1.3842	3.00569e-05
ENSCAFG00000013600	PTH1R	1.23197	0.0229907
ENSCAFG00000013627	HHIPL2	-1.82526	0.0366899
ENSCAFG00000013694	ADIPOQ	3.53434	0.00827628
ENSCAFG00000013716	LRRC2	-1.09103	0.000697515
ENSCAFG00000013723	SHF	2.02222	0.00862667
ENSCAFG00000013728	MYL4	3.63872	0.00294788
ENSCAFG00000013756	CLEC14A	-1.41722	4.34272e-05
ENSCAFG00000013774	MAP3K14	1.21309	0.00280226
ENSCAFG00000013844	NCAM1	3.12012	0.00150082
ENSCAFG00000013874	CXCR6	-1.61887	0.00241687
ENSCAFG00000013904	BCL6	1.30957	0.000779892
ENSCAFG00000013961	TP63	1.16971	0.000398766
ENSCAFG00000013981	RALGPS2	1.53661	0.022756
ENSCAFG00000013990		1.1699	0.0166175
ENSCAFG00000014005	ANGPTL1	1.03204	0.00782373
ENSCAFG00000014016	DLAT	-1.19238	0.0454893
ENSCAFG00000014017	BATF2	1.09512	0.00978909
ENSCAFG00000014049	CLEC3B	1.52321	0.000173175
ENSCAFG00000014051	TSPAN7	1.02609	3.83048e-05
ENSCAFG00000014054	ACHE	2.39967	0.00584741
ENSCAFG00000014100	SGPL1	1.23542	0.000353075
ENSCAFG00000014124	CHCHD10	-1.59728	0.0102108
ENSCAFG00000014131	C18H7orf57	1.54161	0.0195494
ENSCAFG00000014220	C1R	1.02501	0.0256517
ENSCAFG00000014237	L2HGDH	-1.55662	0.0146478
ENSCAFG00000014308	ALAS2	2.0228	4.52914e-09
ENSCAFG00000014310	APEX2	2.0306	2.08674e-07
ENSCAFG00000014319	UNC5B	-1.14238	0.00599059
ENSCAFG00000014322	PCOLCE	1.20571	0.0246181
ENSCAFG00000014323	EPHB2	2.3918	0.00793655
ENSCAFG00000014338	NRXN2	2.9598	3.23346e-05
ENSCAFG00000014343	SAP25	2.48189	0.00778387
ENSCAFG00000014410	CHST3	1.15628	0.0126814
ENSCAFG00000014413	SPOCK2	-1.12027	0.00246295
ENSCAFG00000014435	MAOA	1.46209	0.000389039
ENSCAFG00000014443	TSC22D4	1.17474	2.89025e-05
ENSCAFG00000014448	ZNF804A	3.32408	8.51425e-05
ENSCAFG00000014455	ESRRA	-1.26542	0.000372056
ENSCAFG00000014474	IGFBP5	2.44059	1.26099e-08
ENSCAFG00000014476	MEOX1	-1.13824	0.00555886
ENSCAFG00000014497		1.23914	0.0198292
ENSCAFG00000014548	FBN1	1.23592	0.0380677
ENSCAFG00000014551	GAL3ST4	1.7299	0.0134553
ENSCAFG00000014554	ACOX3	-1.12939	0.00164628
ENSCAFG00000014568		1.006	0.00182064
ENSCAFG00000014570	ACAT1	-1.03586	0.00282089
ENSCAFG00000014582	SERPINI1	1.69346	0.034567
ENSCAFG00000014583	CPZ	5.32932	0.000221795
ENSCAFG00000014591	TRPT1	-1.29466	0.0278853
ENSCAFG00000014595	PYGL	1.51834	0.0294929
ENSCAFG00000014600	BRCA1	1.41641	0.000149878
ENSCAFG00000014604	NUDT13	-1.01806	0.00716837
ENSCAFG00000014616	COMP	-5.74029	0.00773882
ENSCAFG00000014627		1.2449	0.00409871
ENSCAFG00000014668	SLC35F2	-1.32848	0.0282796
ENSCAFG00000014679	PLEKHH3	1.12981	0.0122527
ENSCAFG00000014767	SLC9A7	1.56996	0.00251988
ENSCAFG00000014812	COL3A1	2.59214	7.42071e-05
ENSCAFG00000014831	SH3BP2	1.57729	0.00244003
ENSCAFG00000014837	COL5A2	1.67798	0.00588436
ENSCAFG00000014838	GRIA4	1.93851	0.000341434
ENSCAFG00000014923	FGF7	3.41231	3.6635e-06
ENSCAFG00000014968		1.23476	0.000249656
ENSCAFG00000014978		2.33359	1.5885e-07
ENSCAFG00000015009	MAST3	1.31129	0.00837325
ENSCAFG00000015013	LGALS3	1.22895	0.0161342
ENSCAFG00000015078	FAM184B	2.42001	7.78173e-06
ENSCAFG00000015091	LGALS12	3.21156	0.000994195
ENSCAFG00000015196	SCNN1A	1.47701	0.00756058
ENSCAFG00000015203	PLEKHG6	1.35479	0.0319157
ENSCAFG00000015209	TUBA4A	-2.08555	2.82016e-05
ENSCAFG00000015217		-2.10954	1.43345e-05
ENSCAFG00000015233	PROM1	-1.62318	0.00274779
ENSCAFG00000015235	SLC19A2	-1.10074	0.0287908
ENSCAFG00000015257	ANO2	1.87903	2.00424e-06
ENSCAFG00000015272	FGFBP1	-3.53634	2.28189e-05
ENSCAFG00000015298	CD38	-1.18207	0.0062256
ENSCAFG00000015320	NDUFA9	-1.05069	0.0198283
ENSCAFG00000015360	GLDN	1.14346	0.0430704
ENSCAFG00000015427	ZNF503	2.01415	0.000243553
ENSCAFG00000015430	ABHD8	-1.11761	0.046439
ENSCAFG00000015484	WSCD1	-1.43826	0.00129878
ENSCAFG00000015512	POU2F1	1.13302	0.0290997
ENSCAFG00000015539	PAX7	1.39553	0.0013233
ENSCAFG00000015625	FMN2	1.36152	0.00131724
ENSCAFG00000015662	GNB5	-1.0391	0.00107643
ENSCAFG00000015695	PRKCH	-1.24848	0.000306475
ENSCAFG00000015731	ZNF385C	4.69227	6.99108e-06
ENSCAFG00000015788	B4GALNT3	2.63602	0.0107937
ENSCAFG00000015878	UCHL1	1.54608	0.00553977
ENSCAFG00000015920	HAP1	5.04341	7.96365e-05
ENSCAFG00000015936	EPHA4	-1.43398	0.000185468
ENSCAFG00000015943	PRTG	1.44403	0.0164552
ENSCAFG00000015968	BCL6B	-1.06761	0.0306923
ENSCAFG00000016022	KLB	2.54654	0.0275481
ENSCAFG00000016036		7.01626	0.049102
ENSCAFG00000016072		1.10319	0.0117348
ENSCAFG00000016142	TMEM82	1.32409	0.00798377
ENSCAFG00000016192	SDK1	1.97169	0.0102419
ENSCAFG00000016225	ACAP1	1.50654	0.000457593
ENSCAFG00000016298	TMEM102	1.14673	0.00776361
ENSCAFG00000016338	KAZN	1.21907	0.024309
ENSCAFG00000016357	DBN1	1.32804	0.0049044
ENSCAFG00000016368	PNMT	1.4663	0.0248972
ENSCAFG00000016410	PLEKHH1	2.73853	3.35841e-05
ENSCAFG00000016423	PIGH	-1.15281	0.00264517
ENSCAFG00000016453	ADGRL1	1.30759	0.0465076
ENSCAFG00000016465	MAGED2	1.26345	6.26497e-05
ENSCAFG00000016476	PFKFB1	-2.0452	0.0286724
ENSCAFG00000016518	FGFR4	1.14596	0.00945188
ENSCAFG00000016541	ZNF346	1.2734	2.96202e-05
ENSCAFG00000016550	ASB12	-1.23468	0.0368248
ENSCAFG00000016590	FBXO2	2.93491	0.00726628
ENSCAFG00000016596	DISP3	1.70509	0.000168437
ENSCAFG00000016602	SMOC1	1.29988	0.0383374
ENSCAFG00000016615	MRI1	1.14978	0.0114046
ENSCAFG00000016671	CCDC189	1.05259	0.00843698
ENSCAFG00000016718	HRH2	2.42653	0.0162211
ENSCAFG00000016736	FBXL19	1.13272	0.0108983
ENSCAFG00000016757	CPLX1	-1.24681	0.03342
ENSCAFG00000016769	NES	1.90541	0.0023783
ENSCAFG00000016828	COPZ2	1.02863	0.0363605
ENSCAFG00000016850	GDPD2	1.11653	0.0212929
ENSCAFG00000016880	ATP5MC1	-1.29016	0.0150198
ENSCAFG00000016928	ALOX15B	6.16786	0.00156223
ENSCAFG00000016983	RAB8B	1.39052	0.000339427
ENSCAFG00000016984	PER1	1.28791	0.0238965
ENSCAFG00000017008	AURKB	1.36529	0.00614647
ENSCAFG00000017015	CTC1	1.10526	0.000215681
ENSCAFG00000017018	COL1A1	3.96802	3.70612e-05
ENSCAFG00000017050	ACSF2	1.03269	0.00157082
ENSCAFG00000017064	CHAD	-3.03475	0.0452859
ENSCAFG00000017099	SYCE2	-1.6355	0.0427339
ENSCAFG00000017137	TENM2	3.16803	0.0156888
ENSCAFG00000017138	CILP	2.34096	0.0458633
ENSCAFG00000017160	IGDCC4	1.61171	0.000887137
ENSCAFG00000017182	SHE	-1.00618	0.00151064
ENSCAFG00000017184	IL6R	-1.02982	0.000192596
ENSCAFG00000017221		1.22268	0.0451854
ENSCAFG00000017296	RNF145	1.22627	9.04229e-05
ENSCAFG00000017329	FLRT2	1.30292	4.29468e-05
ENSCAFG00000017334	ECSIT	-1.00352	0.0246077
ENSCAFG00000017357	ADAM19	1.22638	0.0135345
ENSCAFG00000017369	PCTP	-1.11761	0.0338412
ENSCAFG00000017409	AKAP1	-1.10401	0.0014909
ENSCAFG00000017428	SWSAP1	1.37198	0.00840967
ENSCAFG00000017447	IL4R	1.24834	0.0229223
ENSCAFG00000017464	MKS1	1.26008	0.000686005
ENSCAFG00000017615	ST8SIA5	-1.23675	0.00567704
ENSCAFG00000017616	LARP6	1.36218	0.0038005
ENSCAFG00000017623	LRRC49	1.19844	0.0232888
ENSCAFG00000017635	RNF165	1.1587	0.0464427
ENSCAFG00000017646	SERPINA1	-1.17489	0.0246225
ENSCAFG00000017705	ARMCX2	2.6026	9.83245e-05
ENSCAFG00000017775	GPRASP1	1.50142	0.0219832
ENSCAFG00000017807	CRYM	2.82583	0.0315979
ENSCAFG00000017820	CD276	1.44114	0.00260837
ENSCAFG00000017845	DHRS11	-1.21572	0.0463738
ENSCAFG00000017849	MRM1	-1.32185	0.00247527
ENSCAFG00000017883	NRK	4.56944	2.9876e-09
ENSCAFG00000017907	GM2A	1.12907	0.0369525
ENSCAFG00000017937	CYP1A1	-3.70268	0.000232808
ENSCAFG00000017952	ACSM3	1.81947	0.0189521
ENSCAFG00000017953	MORC4	1.12958	0.00217711
ENSCAFG00000018005	MAN2C1	1.25662	0.00179773
ENSCAFG00000018016	COL4A6	1.45882	0.0451899
ENSCAFG00000018020	COL4A5	1.63506	0.0146317
ENSCAFG00000018047		2.16068	0.0164703
ENSCAFG00000018051	DSG2	1.41761	0.020397
ENSCAFG00000018067	RCOR1	1.06859	0.00515786
ENSCAFG00000018078		-1.07433	0.0121627
ENSCAFG00000018117	CHRDL1	2.35232	0.000891988
ENSCAFG00000018127	TMC7	1.18221	0.0390645
ENSCAFG00000018175	CAPN6	2.00326	0.000133598
ENSCAFG00000018180	ANKRD29	-1.163	0.0163314
ENSCAFG00000018197	ABCC6	1.65393	0.0305379
ENSCAFG00000018238	TIGD6	1.16797	0.0162846
ENSCAFG00000018254	GREB1L	1.06029	0.000784847
ENSCAFG00000018272	KLHL13	1.65696	6.08057e-06
ENSCAFG00000018277		2.25582	0.00319222
ENSCAFG00000018323	ABLIM3	-1.34204	5.97414e-05
ENSCAFG00000018360		3.63272	0.0010756
ENSCAFG00000018405	FST	4.43341	5.59622e-10
ENSCAFG00000018413	BTBD6	-1.08505	0.00620426
ENSCAFG00000018415	MOCS2	-1.08328	0.0331375
ENSCAFG00000018422	FBN3	1.26544	0.0157074
ENSCAFG00000018436	SREBF1	1.04212	0.00580395
ENSCAFG00000018457	NT5M	-2.67885	5.0215e-06
ENSCAFG00000018461	TMEM255A	1.13967	0.00725969
ENSCAFG00000018506	ANGPTL4	1.47024	0.0425688
ENSCAFG00000018527	PRAM1	2.26765	0.00205112
ENSCAFG00000018556	WDR78	1.06822	0.0197327
ENSCAFG00000018586		1.26156	0.0112316
ENSCAFG00000018591	ARHGAP28	1.07878	0.0440404
ENSCAFG00000018621	CACHD1	1.34244	0.0022526
ENSCAFG00000018622	DAB2	1.23393	0.0248611
ENSCAFG00000018625	C3	1.77318	0.0282178
ENSCAFG00000018629	WSB1	1.25648	0.00340602
ENSCAFG00000018641	LGALS9	-1.24758	0.0038494
ENSCAFG00000018643	SLC25A23	1.63799	0.00378528
ENSCAFG00000018654	PRR32	2.40398	0.0499243
ENSCAFG00000018672	VTN	-1.13979	0.0344068
ENSCAFG00000018702	EFCAB7	-2.52486	9.39903e-07
ENSCAFG00000018713	UNC119	-1.29225	0.0306745
ENSCAFG00000018761	PIEZO2	2.18977	0.0287
ENSCAFG00000018785	ARHGAP36	4.49851	1.05312e-07
ENSCAFG00000018787	GNAL	-3.2822	0.000112493
ENSCAFG00000018792		1.16473	0.00354797
ENSCAFG00000018812		-1.20136	0.00399035
ENSCAFG00000018825		1.61255	0.0229795
ENSCAFG00000018828	CIDEA	2.57302	0.0309321
ENSCAFG00000018832	TUBB6	1.60572	0.00312257
ENSCAFG00000018844	ADAMTS12	1.11616	0.00645272
ENSCAFG00000018864	GPC3	3.63791	0.000488242
ENSCAFG00000018939		1.21419	0.000136923
ENSCAFG00000018959	EMP2	1.21931	0.0287516
ENSCAFG00000019014	SEMA6B	2.02715	0.000466259
ENSCAFG00000019053	CYB5RL	-1.16593	0.0135639
ENSCAFG00000019071	TRARG1	3.4119	0.0115587
ENSCAFG00000019082	RBFOX1	1.01893	7.00678e-06
ENSCAFG00000019116	MAMLD1	1.6581	0.000483916
ENSCAFG00000019130	RFLNB	-1.74521	0.000258429
ENSCAFG00000019166	ROGDI	-1.8028	0.0489911
ENSCAFG00000019177	SLC1A7	1.51581	5.95085e-06
ENSCAFG00000019183	PODN	1.10042	0.000952119
ENSCAFG00000019194	SLC43A2	1.78589	1.78365e-05
ENSCAFG00000019230	ATP2B3	1.95148	0.0063892
ENSCAFG00000019237	ADCY9	-1.11436	0.000324646
ENSCAFG00000019270	PLXNB3	1.1227	0.000294855
ENSCAFG00000019294	ACAP3	1.37876	0.00145157
ENSCAFG00000019343	FLYWCH1	1.07644	0.014196
ENSCAFG00000019346	SRRM2	1.15212	0.00221032
ENSCAFG00000019377	CAMKK1	1.06142	0.00604793
ENSCAFG00000019445	NRARP	-1.37185	0.00174184
ENSCAFG00000019451	TKTL1	-2.36518	0.000392294
ENSCAFG00000019473	PRDM16	1.56259	0.0234189
ENSCAFG00000019489	TP73	2.90558	0.000750335
ENSCAFG00000019536	ATP5F1D	-1.03045	0.0207527
ENSCAFG00000019567	RNF207	-1.57305	0.0187504
ENSCAFG00000019590	UBL4A	-1.14128	0.0246672
ENSCAFG00000019601	SOX8	1.29789	0.00875861
ENSCAFG00000019635		-1.31516	0.00389216
ENSCAFG00000019662	PIGQ	1.32131	0.000163073
ENSCAFG00000019694	GPSM1	1.4804	0.0107798
ENSCAFG00000019714	SLC2A5	3.66228	0.00328114
ENSCAFG00000019738	ATP5PB	-1.13491	0.0239937
ENSCAFG00000019760	MED22	-1.0038	0.00260428
ENSCAFG00000019812	GSTM4	-1.04148	0.00399793
ENSCAFG00000019829	ATXN7L2	1.46632	1.1086e-05
ENSCAFG00000019834	CPNE7	3.19483	0.000221826
ENSCAFG00000019852	CBFA2T3	1.38965	0.0175858
ENSCAFG00000019921	COX4I1	-1.04058	0.0471156
ENSCAFG00000019928	GSE1	1.01936	0.0110569
ENSCAFG00000019950	HMCN2	1.41024	0.0145306
ENSCAFG00000020004	VCAM1	1.17387	0.00979917
ENSCAFG00000020024	DYNLRB2	2.54918	0.00147367
ENSCAFG00000020030	KYAT1	-1.11359	0.0265449
ENSCAFG00000020035	NUDT7	1.24456	0.00460529
ENSCAFG00000020094	FAM102A	2.1754	1.3579e-07
ENSCAFG00000020100		-1.29809	0.010579
ENSCAFG00000020106	ENG	-1.28209	0.000110507
ENSCAFG00000020110	F3	1.36086	0.0214659
ENSCAFG00000020144	FUK	1.36353	5.80307e-08
ENSCAFG00000020153	MTSS1L	1.73702	5.56972e-06
ENSCAFG00000020166	ANGPTL2	2.57348	7.16064e-11
ENSCAFG00000020220		2.71024	0.0214015
ENSCAFG00000020254	NFAT5	1.45759	0.00133825
ENSCAFG00000020270	COL24A1	2.56753	0.0270773
ENSCAFG00000020294	HAS3	-1.40053	0.000946821
ENSCAFG00000020333	PSMB10	-1.06681	0.0248607
ENSCAFG00000020340	ADGRL4	-1.38907	9.14048e-05
ENSCAFG00000020345	PTGFR	-1.88216	0.00996399
ENSCAFG00000020369	SLC9A5	1.228	0.0073393
ENSCAFG00000020413	CDH5	-1.23796	0.000359471
ENSCAFG00000020417	CTH	-1.14951	0.0108731
ENSCAFG00000020524	MIR1-2	1.52271	5.43388e-06
ENSCAFG00000020633	cfa-mir-133a	1.92998	3.50739e-06
ENSCAFG00000020713	RF00279	-2.0839	0.000291767
ENSCAFG00000022709		-1.48726	0.0086412
ENSCAFG00000022711		-1.37344	0.0115907
ENSCAFG00000022723	MT-CO1	-1.28162	0.0126454
ENSCAFG00000022728	MT-ATP8	-1.3035	0.000938689
ENSCAFG00000022730	COX3	-1.04143	0.0361246
ENSCAFG00000022741		-1.29836	0.0286908
ENSCAFG00000022843	MIR675	2.6227	0.00600707
ENSCAFG00000022889	MIR24-2	1.5574	0.00686198
ENSCAFG00000023027	ARRDC5	1.15051	0.0341391
ENSCAFG00000023152		1.15301	0.0118342
ENSCAFG00000023394		-1.00276	0.0469468
ENSCAFG00000023408		-1.14172	0.00714097
ENSCAFG00000023538	SRRT	1.03521	0.000559737
ENSCAFG00000023540		1.32512	0.0435223
ENSCAFG00000023689	LIPJ	-1.30326	0.0143011
ENSCAFG00000023755	GMPPB	1.01701	0.00372028
ENSCAFG00000023759	MT2A	2.54786	0.0140894
ENSCAFG00000023832		-1.32389	0.000151578
ENSCAFG00000023837	PTGFRN	1.42402	0.00256154
ENSCAFG00000023881	ZNF227	1.43908	0.000355734
ENSCAFG00000023904	CHRNB4	2.99478	0.000373308
ENSCAFG00000024028		2.02563	0.000349439
ENSCAFG00000024187	DPEP2	-2.17918	1.08606e-08
ENSCAFG00000024406		1.64442	0.00402601
ENSCAFG00000024433	COLCA2	1.69102	0.0384857
ENSCAFG00000024609	CNTN2	2.87242	0.00172573
ENSCAFG00000024646	ERAP2	-1.39026	0.00118473
ENSCAFG00000024681		6.92332	0.00214046
ENSCAFG00000024731	RP9	-1.25201	0.000100499
ENSCAFG00000024802		1.13555	0.0399155
ENSCAFG00000024807	CHRNG	6.4225	0.0029329
ENSCAFG00000024834		3.15774	0.00149297
ENSCAFG00000024981	TMEM38B	1.04477	0.00353548
ENSCAFG00000025295		1.22786	0.00631347
ENSCAFG00000025390	SLC22A17	2.25826	0.00351695
ENSCAFG00000025426		1.98003	0.0143343
ENSCAFG00000025524		2.07421	0.0063846
ENSCAFG00000025533	ITIH4	1.01395	0.0095727
ENSCAFG00000025586		3.60689	2.35097e-05
ENSCAFG00000025589		-1.18436	0.00201486
ENSCAFG00000027573		2.08844	0.000913359
ENSCAFG00000028459	MT3	6.12601	1.8948e-05
ENSCAFG00000028490		2.13452	0.00873954
ENSCAFG00000028506		2.66678	0.000629504
ENSCAFG00000028544		6.02524	0.000217346
ENSCAFG00000028591	POPDC3	-1.17991	0.00924653
ENSCAFG00000028594	RF01973	2.53879	0.00976467
ENSCAFG00000028605	PNPLA4	-1.22658	0.0168755
ENSCAFG00000028647	BGLAP	2.96199	0.000994914
ENSCAFG00000028653		3.00502	0.00289537
ENSCAFG00000028669	FAM171B	1.87668	0.0149158
ENSCAFG00000028708	SCD5	-2.40427	1.34123e-09
ENSCAFG00000028754	PLPP3	1.01327	0.0151299
ENSCAFG00000028761		1.78999	0.00179735
ENSCAFG00000028779	MRPS6	-1.22527	0.0118013
ENSCAFG00000028785		-1.43414	0.000604656
ENSCAFG00000028801		1.02869	0.00173325
ENSCAFG00000028802	MRPL34	-1.42082	0.00478161
ENSCAFG00000028810	GPIHBP1	-1.28095	0.027349
ENSCAFG00000028817	CFD	1.66266	1.54154e-05
ENSCAFG00000028837	UQCR10	-1.04655	0.00459733
ENSCAFG00000028858	FHL5	-1.04134	0.0196321
ENSCAFG00000028875	CD248	1.40751	0.00815734
ENSCAFG00000028947	ELN	2.21017	0.000433772
ENSCAFG00000028958	TCEAL7	2.53183	0.00101496
ENSCAFG00000028982		1.81353	0.0218157
ENSCAFG00000028991		-1.09037	0.00149416
ENSCAFG00000029004		-1.59919	0.00226836
ENSCAFG00000029014		1.70741	0.0073019
ENSCAFG00000029022	COL6A2	1.0615	0.0343431
ENSCAFG00000029045	ACSL3	1.04604	0.00887252
ENSCAFG00000029101	NOG	1.88319	0.00408102
ENSCAFG00000029129	RF01871	1.76382	0.000836747
ENSCAFG00000029157	NOVA1	1.64655	0.0247336
ENSCAFG00000029245	ABHD14A	-1.11744	0.00801435
ENSCAFG00000029278	SOX18	-1.23648	0.00022722
ENSCAFG00000029304	RF01972	2.58135	0.00672354
ENSCAFG00000029321	WNT5A	1.35154	0.00445119
ENSCAFG00000029359	KCNK5	2.43909	0.00327437
ENSCAFG00000029367	COL28A1	1.84854	0.00670202
ENSCAFG00000029381		1.05637	0.0395747
ENSCAFG00000029425	SRPK3	1.9307	0.000785187
ENSCAFG00000029427		1.12482	0.0280439
ENSCAFG00000029464	CDC34	-1.19229	0.011546
ENSCAFG00000029474	GADD45A	1.9243	3.1568e-08
ENSCAFG00000029558	BMF	1.30387	0.00263344
ENSCAFG00000029587		-1.42604	0.0394373
ENSCAFG00000029672		-1.292	0.0100201
ENSCAFG00000029674		1.11057	0.000527864
ENSCAFG00000029771	ETFRF1	-1.06663	0.0470388
ENSCAFG00000029798	RF01955	2.08874	0.000595944
ENSCAFG00000029853	CDKN1A	2.88012	3.50332e-05
ENSCAFG00000029856	RF01881	10.4739	0.0209263
ENSCAFG00000029882	MISP	2.71789	0.0103535
ENSCAFG00000029937	EFHD1	2.22492	2.69216e-05
ENSCAFG00000029969	RGS4	-1.02616	0.0297151
ENSCAFG00000030025	FGL2	1.64637	0.00646727
ENSCAFG00000030039		-1.12946	0.0156931
ENSCAFG00000030057	ZNF234	1.10813	0.00115016
ENSCAFG00000030058	ECI1	-1.03005	0.0242637
ENSCAFG00000030080		1.14818	0.00489728
ENSCAFG00000030091		-1.27591	0.010161
ENSCAFG00000030120	CSPG4	2.24945	0.0329287
ENSCAFG00000030143		-1.06606	0.0127788
ENSCAFG00000030159		-1.2276	0.0434134
ENSCAFG00000030198		2.49809	0.00106378
ENSCAFG00000030307		1.65889	0.00458283
ENSCAFG00000030320	SHISA2	2.19787	6.20006e-06
ENSCAFG00000030348		-1.29645	0.00457462
ENSCAFG00000030445		2.00055	0.000527698
ENSCAFG00000030466		-1.24089	0.00556606
ENSCAFG00000030529		1.46913	0.00269932
ENSCAFG00000030538		-1.07544	0.0134424
ENSCAFG00000030588		2.72327	0.00108945
ENSCAFG00000030617	NXPH3	-2.5617	0.0255314
ENSCAFG00000030662		3.7781	1.10949e-05
ENSCAFG00000030682		3.48181	4.97498e-05
ENSCAFG00000030715		1.76564	0.000114114
ENSCAFG00000030745	SRSF12	1.10843	0.0147591
ENSCAFG00000030769	SLC35F6	1.19328	0.00587815
ENSCAFG00000030770		1.93014	0.0150833
ENSCAFG00000030835		-1.45137	0.0173675
ENSCAFG00000030838	PTGES	2.01302	0.0166535
ENSCAFG00000030871		1.05857	0.00737582
ENSCAFG00000030875		1.60846	0.0488151
ENSCAFG00000030921	ATP5MD	-1.05931	0.033068
ENSCAFG00000030932	TMEM218	1.36633	0.00212581
ENSCAFG00000030939		1.52877	0.00211639
ENSCAFG00000030990	INSYN1	-1.06194	0.0225832
ENSCAFG00000030999		1.52686	0.00571094
ENSCAFG00000031042	PLAGL2	1.2463	0.013785
ENSCAFG00000031124	APH1B	1.00077	0.026137
ENSCAFG00000031158	EPDR1	-1.11806	0.0495517
ENSCAFG00000031234	KY	1.8153	6.53022e-06
ENSCAFG00000031239		3.0051	0.000570039
ENSCAFG00000031288	RF01956	1.82792	0.00279291
ENSCAFG00000031322	PDXK	1.30513	0.00149844
ENSCAFG00000031328	RF01956	2.36791	0.00257529
ENSCAFG00000031376	UBXN2A	-1.17724	0.00242085
ENSCAFG00000031437		1.91961	0.0105169
ENSCAFG00000031454		1.09492	0.0270784
ENSCAFG00000031481		-3.61894	0.00112359
ENSCAFG00000031536	LDLRAD4	-1.13554	0.0365202
ENSCAFG00000031544		1.15775	0.0466808
ENSCAFG00000031557		1.50264	0.000783021
ENSCAFG00000031576	PARD6A	-1.31716	0.0154393
ENSCAFG00000031628		-1.04896	0.011288
ENSCAFG00000031672	CLBA1	1.38595	0.00949396
ENSCAFG00000031678	POLR2M	-1.07849	0.00295705
ENSCAFG00000031706		-1.28178	0.000149951
ENSCAFG00000031711		-1.03175	0.00765767
ENSCAFG00000031732		1.20824	0.0235976
ENSCAFG00000031759	NAPRT	1.13759	0.000246641
ENSCAFG00000031761	NDUFAF4	-1.15702	0.00342678
ENSCAFG00000031767	TUBA3D	-1.1838	0.00860177
ENSCAFG00000031894	TENT5A	1.58349	0.00773455
ENSCAFG00000031936	NRBF2	-1.18564	0.00307825
ENSCAFG00000031973		1.33245	0.00681759
ENSCAFG00000032024	GPR162	-2.46395	6.20996e-05
ENSCAFG00000032043		-2.20433	0.0016787
ENSCAFG00000032112	TAL2	2.94393	0.00491763
ENSCAFG00000032118		-1.1389	0.0182769
ENSCAFG00000032120	C1QTNF6	2.39908	0.000135655
ENSCAFG00000032127	CHST11	2.3455	6.03072e-05
ENSCAFG00000032147	BAALC	-1.13266	0.00242057
ENSCAFG00000032192	RF01957	1.8776	0.00139398
ENSCAFG00000032227	OLFM1	2.0186	0.00134361
ENSCAFG00000032235		1.06368	0.0222724
ENSCAFG00000032261	SPA17	1.15161	0.0068046
ENSCAFG00000032271	CLEC2L	-2.67316	0.0106468
ENSCAFG00000032273	FXYD6	-1.02035	0.00444923
ENSCAFG00000032286		3.21862	0.000368607
ENSCAFG00000032289	BMP6	-1.03299	0.000296286
ENSCAFG00000032331		3.75985	0.00023202
ENSCAFG00000032339	CYP2A13	3.90182	0.00339696
ENSCAFG00000032342	PDGFD	1.40044	0.0201327
ENSCAFG00000032355		-1.00963	0.00317797
ENSCAFG00000032379	PEG10	1.89696	0.0157614
ENSCAFG00000032391	FAM83H	2.86794	5.20472e-05
ENSCAFG00000032403	MAP3K7CL	2.37359	0.000262929
ENSCAFG00000032412	FLI1	-1.07711	0.00856665
ENSCAFG00000032457	MAFA	1.08066	0.00645825
ENSCAFG00000032459		-1.28341	0.00425282
ENSCAFG00000032489	SHISA7	1.21289	0.0386226
ENSCAFG00000032569	RBP1	-1.7685	0.0243805
ENSCAFG00000032571		3.7392	1.02673e-05
ENSCAFG00000032575		-1.07879	0.0304791
ENSCAFG00000032578		6.30788	0.000471961
ENSCAFG00000032608	LURAP1L	-1.1451	0.00416969
ENSCAFG00000032656		1.33926	0.00129568
ENSCAFG00000032684		3.04202	0.000473205
ENSCAFG00000032694	TFB2M	-1.27543	0.000734926
ENSCAFG00000032756	FAM198B	-1.06427	0.00744068
ENSCAFG00000032816		1.21508	0.0131578
ENSCAFG00000032896		2.94349	2.02821e-05
ENSCAFG00000032930		1.67717	0.00614993
ENSCAFG00000033011		-2.74341	0.0159454
ENSCAFG00000033086		2.93178	0.0142958
ENSCAFG00000033248		-3.42967	6.00024e-05
ENSCAFG00000033312		-1.93698	0.000720157
ENSCAFG00000033759		-4.10714	6.7715e-05
ENSCAFG00000034559		-1.0258	0.0136152
ENSCAFG00000034578		-1.80251	0.0271932
ENSCAFG00000034881		2.00808	0.00305098
ENSCAFG00000034998		-1.43732	0.00348454
ENSCAFG00000035036		-1.68288	0.0195008
ENSCAFG00000035090		-1.00635	0.00801066
ENSCAFG00000035199		2.073	0.0104846
ENSCAFG00000035325		-2.09341	0.000590218
ENSCAFG00000035481		-1.38138	0.0349228
ENSCAFG00000036055		1.53528	0.00540363
ENSCAFG00000036094		-1.04347	0.0163677
ENSCAFG00000037282		3.73918	0.00035113
ENSCAFG00000037835		-1.94849	0.0150963
ENSCAFG00000037891		1.13601	0.000444791
ENSCAFG00000038320		-2.28086	0.000535149
ENSCAFG00000038408		1.86344	0.00224106
ENSCAFG00000038525		-1.38044	6.19388e-08
ENSCAFG00000038692		-1.2778	0.019236
ENSCAFG00000038722		3.04878	0.038657
ENSCAFG00000039280		1.03001	0.0368626
ENSCAFG00000039524		5.97963	0.0404175
ENSCAFG00000039836		2.32748	0.0191482
ENSCAFG00000039851		1.89756	0.0257424
ENSCAFG00000040231		-1.61691	0.000127063
ENSCAFG00000040365		2.89699	0.025237
ENSCAFG00000040425		-1.05514	0.00985659
ENSCAFG00000040440		-1.0176	0.0257505
ENSCAFG00000040534		1.79038	0.000318101
ENSCAFG00000040611		2.06535	0.042273
