## Supplementary material for "AAV-mediated gene transfer restores a normal muscle transcriptome in a canine model of X-linked myotubular myopathy"

### Sheet: Appendix_Table_4_Biceps
Rescued Biceps	Rescued Vastus		Rescued Common	Gene name
ENSCAFG00000000097	ENSCAFG00000000097		ENSCAFG00000000097	ERBB3
ENSCAFG00000000110	ENSCAFG00000000124		ENSCAFG00000000124	TIMELESS
ENSCAFG00000000124	ENSCAFG00000000420		ENSCAFG00000000611	MEGF10
ENSCAFG00000000282	ENSCAFG00000000426		ENSCAFG00000001287	TCP11
ENSCAFG00000000288	ENSCAFG00000000479		ENSCAFG00000001556	KCNK17
ENSCAFG00000000372	ENSCAFG00000000493		ENSCAFG00000001596	FOXP4
ENSCAFG00000000413	ENSCAFG00000000522		ENSCAFG00000001649	GCNT1
ENSCAFG00000000448	ENSCAFG00000000535		ENSCAFG00000001793	BTBD11
ENSCAFG00000000523	ENSCAFG00000000568		ENSCAFG00000001909	KIF24
ENSCAFG00000000561	ENSCAFG00000000569		ENSCAFG00000002319	KIAA1211L
ENSCAFG00000000611	ENSCAFG00000000611		ENSCAFG00000002830	RIMS3
ENSCAFG00000000722	ENSCAFG00000000626		ENSCAFG00000003096	PM20D2
ENSCAFG00000000733	ENSCAFG00000000640		ENSCAFG00000003775	OSR1
ENSCAFG00000000799	ENSCAFG00000000641		ENSCAFG00000003804
ENSCAFG00000000886	ENSCAFG00000000654		ENSCAFG00000003960	TRAF3IP2
ENSCAFG00000000903	ENSCAFG00000000671		ENSCAFG00000004127	SESN3
ENSCAFG00000000934	ENSCAFG00000000798		ENSCAFG00000004297	CCDC8
ENSCAFG00000001007	ENSCAFG00000000884		ENSCAFG00000004331
ENSCAFG00000001067	ENSCAFG00000001126		ENSCAFG00000004481	SLC6A6
ENSCAFG00000001085	ENSCAFG00000001250		ENSCAFG00000004636	BCAM
ENSCAFG00000001287	ENSCAFG00000001287		ENSCAFG00000004731	TENM4
ENSCAFG00000001346	ENSCAFG00000001299		ENSCAFG00000004746	XRCC1
ENSCAFG00000001450	ENSCAFG00000001317		ENSCAFG00000004769	OPTN
ENSCAFG00000001556	ENSCAFG00000001324		ENSCAFG00000004820	ITGA9
ENSCAFG00000001581	ENSCAFG00000001453		ENSCAFG00000004958	ATP1A3
ENSCAFG00000001596	ENSCAFG00000001515		ENSCAFG00000005294	TK1
ENSCAFG00000001649	ENSCAFG00000001556		ENSCAFG00000005348	EHD3
ENSCAFG00000001793	ENSCAFG00000001596		ENSCAFG00000005433	ABCC4
ENSCAFG00000001875	ENSCAFG00000001649		ENSCAFG00000005564	UCP2
ENSCAFG00000001909	ENSCAFG00000001672		ENSCAFG00000006006	FASN
ENSCAFG00000001923	ENSCAFG00000001705		ENSCAFG00000006053
ENSCAFG00000002313	ENSCAFG00000001793		ENSCAFG00000006800	FZD10
ENSCAFG00000002319	ENSCAFG00000001852		ENSCAFG00000006877	FAM110A
ENSCAFG00000002517	ENSCAFG00000001854		ENSCAFG00000007562	AMPD3
ENSCAFG00000002549	ENSCAFG00000001909		ENSCAFG00000007945	PROCR
ENSCAFG00000002656	ENSCAFG00000001966		ENSCAFG00000008062
ENSCAFG00000002719	ENSCAFG00000002040		ENSCAFG00000008319	CHODL
ENSCAFG00000002748	ENSCAFG00000002042		ENSCAFG00000008707	CKMT2
ENSCAFG00000002796	ENSCAFG00000002053		ENSCAFG00000008786	NNAT
ENSCAFG00000002830	ENSCAFG00000002069		ENSCAFG00000008977	LRP4
ENSCAFG00000002854	ENSCAFG00000002079		ENSCAFG00000009066	MYOD1
ENSCAFG00000002917	ENSCAFG00000002098		ENSCAFG00000009333	CES1
ENSCAFG00000002928	ENSCAFG00000002116		ENSCAFG00000009337	TUBB2A
ENSCAFG00000003096	ENSCAFG00000002230		ENSCAFG00000009673
ENSCAFG00000003276	ENSCAFG00000002319		ENSCAFG00000009777	NAV2
ENSCAFG00000003327	ENSCAFG00000002365		ENSCAFG00000009978	ETS2
ENSCAFG00000003388	ENSCAFG00000002420		ENSCAFG00000010090	IGF2
ENSCAFG00000003426	ENSCAFG00000002432		ENSCAFG00000010121	CD81
ENSCAFG00000003602	ENSCAFG00000002576		ENSCAFG00000010175	CDH22
ENSCAFG00000003663	ENSCAFG00000002645		ENSCAFG00000010288	MYBPH
ENSCAFG00000003676	ENSCAFG00000002830		ENSCAFG00000010309	MYOG
ENSCAFG00000003720	ENSCAFG00000002927		ENSCAFG00000010423	COL4A4
ENSCAFG00000003775	ENSCAFG00000002948		ENSCAFG00000010588	MARCKSL1
ENSCAFG00000003804	ENSCAFG00000002974		ENSCAFG00000010654	AGPAT3
ENSCAFG00000003824	ENSCAFG00000003096		ENSCAFG00000010936	NPNT
ENSCAFG00000003960	ENSCAFG00000003105		ENSCAFG00000011069	GJA5
ENSCAFG00000004034	ENSCAFG00000003116		ENSCAFG00000011283	CHRND
ENSCAFG00000004127	ENSCAFG00000003268		ENSCAFG00000011378	ANKRD34A
ENSCAFG00000004129	ENSCAFG00000003402		ENSCAFG00000011823	MN1
ENSCAFG00000004176	ENSCAFG00000003404		ENSCAFG00000012095	AHDC1
ENSCAFG00000004279	ENSCAFG00000003530		ENSCAFG00000012376	VASH2
ENSCAFG00000004297	ENSCAFG00000003579		ENSCAFG00000012525	MUC13
ENSCAFG00000004331	ENSCAFG00000003605		ENSCAFG00000012742	MTFP1
ENSCAFG00000004481	ENSCAFG00000003639		ENSCAFG00000012803	RIN1
ENSCAFG00000004510	ENSCAFG00000003775		ENSCAFG00000012824	SCN4B
ENSCAFG00000004529	ENSCAFG00000003797		ENSCAFG00000012904	CDK1
ENSCAFG00000004555	ENSCAFG00000003804		ENSCAFG00000012925	PHKA2
ENSCAFG00000004589	ENSCAFG00000003854		ENSCAFG00000013020	STMN3
ENSCAFG00000004636	ENSCAFG00000003960		ENSCAFG00000013283	CHRNA1
ENSCAFG00000004731	ENSCAFG00000004054		ENSCAFG00000013423	FUOM
ENSCAFG00000004746	ENSCAFG00000004124		ENSCAFG00000013483	TMEM120A
ENSCAFG00000004769	ENSCAFG00000004127		ENSCAFG00000013521	POLA1
ENSCAFG00000004820	ENSCAFG00000004137		ENSCAFG00000014054	ACHE
ENSCAFG00000004856	ENSCAFG00000004232		ENSCAFG00000014124	CHCHD10
ENSCAFG00000004931	ENSCAFG00000004274		ENSCAFG00000014308	ALAS2
ENSCAFG00000004958	ENSCAFG00000004297		ENSCAFG00000014310	APEX2
ENSCAFG00000005081	ENSCAFG00000004331		ENSCAFG00000014410	CHST3
ENSCAFG00000005122	ENSCAFG00000004392		ENSCAFG00000014448	ZNF804A
ENSCAFG00000005179	ENSCAFG00000004402		ENSCAFG00000014474	IGFBP5
ENSCAFG00000005276	ENSCAFG00000004416		ENSCAFG00000014551	GAL3ST4
ENSCAFG00000005294	ENSCAFG00000004481		ENSCAFG00000014978
ENSCAFG00000005301	ENSCAFG00000004632		ENSCAFG00000015078	FAM184B
ENSCAFG00000005309	ENSCAFG00000004636		ENSCAFG00000015209	TUBA4A
ENSCAFG00000005348	ENSCAFG00000004714		ENSCAFG00000015217
ENSCAFG00000005433	ENSCAFG00000004731		ENSCAFG00000015539	PAX7
ENSCAFG00000005468	ENSCAFG00000004746		ENSCAFG00000015788	B4GALNT3
ENSCAFG00000005564	ENSCAFG00000004769		ENSCAFG00000016072
ENSCAFG00000005595	ENSCAFG00000004801		ENSCAFG00000016769	NES
ENSCAFG00000005621	ENSCAFG00000004820		ENSCAFG00000017615	ST8SIA5
ENSCAFG00000005768	ENSCAFG00000004956		ENSCAFG00000017705	ARMCX2
ENSCAFG00000005843	ENSCAFG00000004958		ENSCAFG00000017883	NRK
ENSCAFG00000005918	ENSCAFG00000004991		ENSCAFG00000018175	CAPN6
ENSCAFG00000005965	ENSCAFG00000005051		ENSCAFG00000018277
ENSCAFG00000006006	ENSCAFG00000005183		ENSCAFG00000018360
ENSCAFG00000006019	ENSCAFG00000005255		ENSCAFG00000018457	NT5M
ENSCAFG00000006053	ENSCAFG00000005294		ENSCAFG00000018643	SLC25A23
ENSCAFG00000006073	ENSCAFG00000005348		ENSCAFG00000018702	EFCAB7
ENSCAFG00000006134	ENSCAFG00000005365		ENSCAFG00000018864	GPC3
ENSCAFG00000006164	ENSCAFG00000005411		ENSCAFG00000019014	SEMA6B
ENSCAFG00000006175	ENSCAFG00000005433		ENSCAFG00000019230	ATP2B3
ENSCAFG00000006234	ENSCAFG00000005564		ENSCAFG00000019489	TP73
ENSCAFG00000006373	ENSCAFG00000005693		ENSCAFG00000019601	SOX8
ENSCAFG00000006381	ENSCAFG00000005723		ENSCAFG00000020153	MTSS1L
ENSCAFG00000006424	ENSCAFG00000005767		ENSCAFG00000020166	ANGPTL2
ENSCAFG00000006474	ENSCAFG00000005846		ENSCAFG00000020345	PTGFR
ENSCAFG00000006513	ENSCAFG00000005853		ENSCAFG00000020713	RF00279
ENSCAFG00000006576	ENSCAFG00000005960		ENSCAFG00000022843	MIR675
ENSCAFG00000006596	ENSCAFG00000005963		ENSCAFG00000023904	CHRNB4
ENSCAFG00000006723	ENSCAFG00000006006		ENSCAFG00000024609	CNTN2
ENSCAFG00000006800	ENSCAFG00000006022		ENSCAFG00000025390	SLC22A17
ENSCAFG00000006877	ENSCAFG00000006053		ENSCAFG00000028459	MT3
ENSCAFG00000007001	ENSCAFG00000006091		ENSCAFG00000028490
ENSCAFG00000007047	ENSCAFG00000006100		ENSCAFG00000028594	RF01973
ENSCAFG00000007079	ENSCAFG00000006215		ENSCAFG00000028647	BGLAP
ENSCAFG00000007111	ENSCAFG00000006250		ENSCAFG00000028653
ENSCAFG00000007149	ENSCAFG00000006264		ENSCAFG00000028761
ENSCAFG00000007338	ENSCAFG00000006334		ENSCAFG00000028817	CFD
ENSCAFG00000007562	ENSCAFG00000006392		ENSCAFG00000028947	ELN
ENSCAFG00000007635	ENSCAFG00000006417		ENSCAFG00000028958	TCEAL7
ENSCAFG00000007847	ENSCAFG00000006528		ENSCAFG00000029004
ENSCAFG00000007893	ENSCAFG00000006559		ENSCAFG00000029304	RF01972
ENSCAFG00000007936	ENSCAFG00000006563		ENSCAFG00000029856	RF01881
ENSCAFG00000007945	ENSCAFG00000006608		ENSCAFG00000030198
ENSCAFG00000007985	ENSCAFG00000006612		ENSCAFG00000031239
ENSCAFG00000008062	ENSCAFG00000006701		ENSCAFG00000031481
ENSCAFG00000008123	ENSCAFG00000006740		ENSCAFG00000031936	NRBF2
ENSCAFG00000008295	ENSCAFG00000006745		ENSCAFG00000032024	GPR162
ENSCAFG00000008309	ENSCAFG00000006800		ENSCAFG00000032043
ENSCAFG00000008319	ENSCAFG00000006877		ENSCAFG00000032120	C1QTNF6
ENSCAFG00000008582	ENSCAFG00000006909		ENSCAFG00000032235
ENSCAFG00000008707	ENSCAFG00000006930		ENSCAFG00000032286
ENSCAFG00000008755	ENSCAFG00000007036		ENSCAFG00000032403	MAP3K7CL
ENSCAFG00000008786	ENSCAFG00000007045		ENSCAFG00000032684
ENSCAFG00000008795	ENSCAFG00000007082		ENSCAFG00000032896
ENSCAFG00000008847	ENSCAFG00000007261		ENSCAFG00000033011
ENSCAFG00000008975	ENSCAFG00000007394		ENSCAFG00000033248
ENSCAFG00000008977	ENSCAFG00000007407		ENSCAFG00000033312
ENSCAFG00000008978	ENSCAFG00000007433		ENSCAFG00000033759
ENSCAFG00000009005	ENSCAFG00000007440		ENSCAFG00000035036
ENSCAFG00000009066	ENSCAFG00000007562		ENSCAFG00000035199
ENSCAFG00000009097	ENSCAFG00000007626		ENSCAFG00000038320
ENSCAFG00000009104	ENSCAFG00000007651
ENSCAFG00000009105	ENSCAFG00000007653
ENSCAFG00000009149	ENSCAFG00000007750
ENSCAFG00000009187	ENSCAFG00000007845
ENSCAFG00000009329	ENSCAFG00000007888
ENSCAFG00000009333	ENSCAFG00000007945
ENSCAFG00000009337	ENSCAFG00000008062
ENSCAFG00000009441	ENSCAFG00000008164
ENSCAFG00000009506	ENSCAFG00000008319
ENSCAFG00000009596	ENSCAFG00000008343
ENSCAFG00000009649	ENSCAFG00000008403
ENSCAFG00000009664	ENSCAFG00000008477
ENSCAFG00000009673	ENSCAFG00000008503
ENSCAFG00000009721	ENSCAFG00000008566
ENSCAFG00000009777	ENSCAFG00000008597
ENSCAFG00000009869	ENSCAFG00000008707
ENSCAFG00000009951	ENSCAFG00000008728
ENSCAFG00000009978	ENSCAFG00000008741
ENSCAFG00000010077	ENSCAFG00000008761
ENSCAFG00000010090	ENSCAFG00000008786
ENSCAFG00000010121	ENSCAFG00000008837
ENSCAFG00000010142	ENSCAFG00000008942
ENSCAFG00000010175	ENSCAFG00000008977
ENSCAFG00000010186	ENSCAFG00000008979
ENSCAFG00000010288	ENSCAFG00000009026
ENSCAFG00000010309	ENSCAFG00000009066
ENSCAFG00000010423	ENSCAFG00000009076
ENSCAFG00000010588	ENSCAFG00000009271
ENSCAFG00000010654	ENSCAFG00000009282
ENSCAFG00000010815	ENSCAFG00000009333
ENSCAFG00000010823	ENSCAFG00000009337
ENSCAFG00000010883	ENSCAFG00000009362
ENSCAFG00000010925	ENSCAFG00000009395
ENSCAFG00000010936	ENSCAFG00000009401
ENSCAFG00000010982	ENSCAFG00000009414
ENSCAFG00000011067	ENSCAFG00000009546
ENSCAFG00000011069	ENSCAFG00000009552
ENSCAFG00000011086	ENSCAFG00000009570
ENSCAFG00000011283	ENSCAFG00000009641
ENSCAFG00000011336	ENSCAFG00000009653
ENSCAFG00000011348	ENSCAFG00000009663
ENSCAFG00000011378	ENSCAFG00000009673
ENSCAFG00000011426	ENSCAFG00000009680
ENSCAFG00000011458	ENSCAFG00000009717
ENSCAFG00000011498	ENSCAFG00000009735
ENSCAFG00000011605	ENSCAFG00000009744
ENSCAFG00000011646	ENSCAFG00000009765
ENSCAFG00000011652	ENSCAFG00000009777
ENSCAFG00000011744	ENSCAFG00000009820
ENSCAFG00000011745	ENSCAFG00000009881
ENSCAFG00000011817	ENSCAFG00000009961
ENSCAFG00000011823	ENSCAFG00000009978
ENSCAFG00000011977	ENSCAFG00000010090
ENSCAFG00000012022	ENSCAFG00000010121
ENSCAFG00000012039	ENSCAFG00000010175
ENSCAFG00000012046	ENSCAFG00000010264
ENSCAFG00000012095	ENSCAFG00000010274
ENSCAFG00000012222	ENSCAFG00000010285
ENSCAFG00000012376	ENSCAFG00000010288
ENSCAFG00000012525	ENSCAFG00000010298
ENSCAFG00000012556	ENSCAFG00000010304
ENSCAFG00000012742	ENSCAFG00000010309
ENSCAFG00000012803	ENSCAFG00000010423
ENSCAFG00000012824	ENSCAFG00000010526
ENSCAFG00000012860	ENSCAFG00000010588
ENSCAFG00000012904	ENSCAFG00000010654
ENSCAFG00000012925	ENSCAFG00000010656
ENSCAFG00000012963	ENSCAFG00000010700
ENSCAFG00000012979	ENSCAFG00000010752
ENSCAFG00000013020	ENSCAFG00000010758
ENSCAFG00000013030	ENSCAFG00000010790
ENSCAFG00000013098	ENSCAFG00000010825
ENSCAFG00000013195	ENSCAFG00000010891
ENSCAFG00000013199	ENSCAFG00000010923
ENSCAFG00000013283	ENSCAFG00000010936
ENSCAFG00000013367	ENSCAFG00000011069
ENSCAFG00000013423	ENSCAFG00000011283
ENSCAFG00000013483	ENSCAFG00000011378
ENSCAFG00000013500	ENSCAFG00000011534
ENSCAFG00000013521	ENSCAFG00000011584
ENSCAFG00000013627	ENSCAFG00000011772
ENSCAFG00000013728	ENSCAFG00000011823
ENSCAFG00000013735	ENSCAFG00000011986
ENSCAFG00000013778	ENSCAFG00000012065
ENSCAFG00000013909	ENSCAFG00000012068
ENSCAFG00000013990	ENSCAFG00000012085
ENSCAFG00000014049	ENSCAFG00000012095
ENSCAFG00000014054	ENSCAFG00000012098
ENSCAFG00000014120	ENSCAFG00000012182
ENSCAFG00000014124	ENSCAFG00000012290
ENSCAFG00000014237	ENSCAFG00000012376
ENSCAFG00000014308	ENSCAFG00000012385
ENSCAFG00000014310	ENSCAFG00000012449
ENSCAFG00000014410	ENSCAFG00000012473
ENSCAFG00000014448	ENSCAFG00000012525
ENSCAFG00000014451	ENSCAFG00000012619
ENSCAFG00000014453	ENSCAFG00000012661
ENSCAFG00000014474	ENSCAFG00000012709
ENSCAFG00000014490	ENSCAFG00000012716
ENSCAFG00000014551	ENSCAFG00000012742
ENSCAFG00000014627	ENSCAFG00000012803
ENSCAFG00000014777	ENSCAFG00000012824
ENSCAFG00000014835	ENSCAFG00000012904
ENSCAFG00000014968	ENSCAFG00000012918
ENSCAFG00000014978	ENSCAFG00000012925
ENSCAFG00000015078	ENSCAFG00000012952
ENSCAFG00000015209	ENSCAFG00000013011
ENSCAFG00000015217	ENSCAFG00000013020
ENSCAFG00000015256	ENSCAFG00000013039
ENSCAFG00000015326	ENSCAFG00000013283
ENSCAFG00000015345	ENSCAFG00000013297
ENSCAFG00000015539	ENSCAFG00000013305
ENSCAFG00000015625	ENSCAFG00000013322
ENSCAFG00000015731	ENSCAFG00000013353
ENSCAFG00000015788	ENSCAFG00000013423
ENSCAFG00000015902	ENSCAFG00000013427
ENSCAFG00000015903	ENSCAFG00000013483
ENSCAFG00000015918	ENSCAFG00000013489
ENSCAFG00000016072	ENSCAFG00000013521
ENSCAFG00000016192	ENSCAFG00000013694
ENSCAFG00000016265	ENSCAFG00000013723
ENSCAFG00000016338	ENSCAFG00000013756
ENSCAFG00000016423	ENSCAFG00000013774
ENSCAFG00000016479	ENSCAFG00000013844
ENSCAFG00000016550	ENSCAFG00000013874
ENSCAFG00000016679	ENSCAFG00000013961
ENSCAFG00000016755	ENSCAFG00000014054
ENSCAFG00000016769	ENSCAFG00000014124
ENSCAFG00000016811	ENSCAFG00000014308
ENSCAFG00000016828	ENSCAFG00000014310
ENSCAFG00000017050	ENSCAFG00000014319
ENSCAFG00000017080	ENSCAFG00000014323
ENSCAFG00000017326	ENSCAFG00000014338
ENSCAFG00000017329	ENSCAFG00000014343
ENSCAFG00000017397	ENSCAFG00000014410
ENSCAFG00000017612	ENSCAFG00000014413
ENSCAFG00000017615	ENSCAFG00000014443
ENSCAFG00000017655	ENSCAFG00000014448
ENSCAFG00000017702	ENSCAFG00000014474
ENSCAFG00000017705	ENSCAFG00000014476
ENSCAFG00000017883	ENSCAFG00000014551
ENSCAFG00000018017	ENSCAFG00000014568
ENSCAFG00000018020	ENSCAFG00000014583
ENSCAFG00000018047	ENSCAFG00000014616
ENSCAFG00000018127	ENSCAFG00000014668
ENSCAFG00000018175	ENSCAFG00000014679
ENSCAFG00000018194	ENSCAFG00000014767
ENSCAFG00000018277	ENSCAFG00000014812
ENSCAFG00000018314	ENSCAFG00000014838
ENSCAFG00000018360	ENSCAFG00000014978
ENSCAFG00000018405	ENSCAFG00000015078
ENSCAFG00000018415	ENSCAFG00000015091
ENSCAFG00000018457	ENSCAFG00000015209
ENSCAFG00000018560	ENSCAFG00000015217
ENSCAFG00000018576	ENSCAFG00000015233
ENSCAFG00000018586	ENSCAFG00000015235
ENSCAFG00000018602	ENSCAFG00000015272
ENSCAFG00000018621	ENSCAFG00000015298
ENSCAFG00000018643	ENSCAFG00000015427
ENSCAFG00000018670	ENSCAFG00000015539
ENSCAFG00000018702	ENSCAFG00000015662
ENSCAFG00000018761	ENSCAFG00000015695
ENSCAFG00000018785	ENSCAFG00000015788
ENSCAFG00000018825	ENSCAFG00000015920
ENSCAFG00000018864	ENSCAFG00000015936
ENSCAFG00000018959	ENSCAFG00000015943
ENSCAFG00000018982	ENSCAFG00000015968
ENSCAFG00000019014	ENSCAFG00000016022
ENSCAFG00000019134	ENSCAFG00000016072
ENSCAFG00000019166	ENSCAFG00000016142
ENSCAFG00000019177	ENSCAFG00000016298
ENSCAFG00000019183	ENSCAFG00000016410
ENSCAFG00000019189	ENSCAFG00000016465
ENSCAFG00000019230	ENSCAFG00000016518
ENSCAFG00000019242	ENSCAFG00000016590
ENSCAFG00000019489	ENSCAFG00000016602
ENSCAFG00000019541	ENSCAFG00000016615
ENSCAFG00000019601	ENSCAFG00000016671
ENSCAFG00000019694	ENSCAFG00000016769
ENSCAFG00000019764	ENSCAFG00000016850
ENSCAFG00000019837	ENSCAFG00000016983
ENSCAFG00000019852	ENSCAFG00000016984
ENSCAFG00000019914	ENSCAFG00000017008
ENSCAFG00000019956	ENSCAFG00000017018
ENSCAFG00000019964	ENSCAFG00000017064
ENSCAFG00000020004	ENSCAFG00000017099
ENSCAFG00000020110	ENSCAFG00000017137
ENSCAFG00000020133	ENSCAFG00000017428
ENSCAFG00000020145	ENSCAFG00000017615
ENSCAFG00000020153	ENSCAFG00000017635
ENSCAFG00000020166	ENSCAFG00000017705
ENSCAFG00000020270	ENSCAFG00000017883
ENSCAFG00000020345	ENSCAFG00000017937
ENSCAFG00000020713	ENSCAFG00000017952
ENSCAFG00000022843	ENSCAFG00000018175
ENSCAFG00000023094	ENSCAFG00000018197
ENSCAFG00000023339	ENSCAFG00000018272
ENSCAFG00000023757	ENSCAFG00000018277
ENSCAFG00000023759	ENSCAFG00000018323
ENSCAFG00000023904	ENSCAFG00000018360
ENSCAFG00000024609	ENSCAFG00000018422
ENSCAFG00000024731	ENSCAFG00000018457
ENSCAFG00000024901	ENSCAFG00000018461
ENSCAFG00000024908	ENSCAFG00000018506
ENSCAFG00000025213	ENSCAFG00000018527
ENSCAFG00000025295	ENSCAFG00000018556
ENSCAFG00000025390	ENSCAFG00000018591
ENSCAFG00000025555	ENSCAFG00000018643
ENSCAFG00000028459	ENSCAFG00000018702
ENSCAFG00000028490	ENSCAFG00000018787
ENSCAFG00000028544	ENSCAFG00000018828
ENSCAFG00000028594	ENSCAFG00000018864
ENSCAFG00000028636	ENSCAFG00000018939
ENSCAFG00000028647	ENSCAFG00000019014
ENSCAFG00000028653	ENSCAFG00000019071
ENSCAFG00000028761	ENSCAFG00000019130
ENSCAFG00000028802	ENSCAFG00000019194
ENSCAFG00000028808	ENSCAFG00000019230
ENSCAFG00000028817	ENSCAFG00000019237
ENSCAFG00000028877	ENSCAFG00000019445
ENSCAFG00000028947	ENSCAFG00000019451
ENSCAFG00000028958	ENSCAFG00000019489
ENSCAFG00000028982	ENSCAFG00000019567
ENSCAFG00000029004	ENSCAFG00000019601
ENSCAFG00000029130	ENSCAFG00000019662
ENSCAFG00000029304	ENSCAFG00000019829
ENSCAFG00000029322	ENSCAFG00000019834
ENSCAFG00000029381	ENSCAFG00000019928
ENSCAFG00000029612	ENSCAFG00000020024
ENSCAFG00000029673	ENSCAFG00000020094
ENSCAFG00000029856	ENSCAFG00000020153
ENSCAFG00000029937	ENSCAFG00000020166
ENSCAFG00000030025	ENSCAFG00000020294
ENSCAFG00000030105	ENSCAFG00000020340
ENSCAFG00000030120	ENSCAFG00000020345
ENSCAFG00000030170	ENSCAFG00000020524
ENSCAFG00000030198	ENSCAFG00000020633
ENSCAFG00000030242	ENSCAFG00000020713
ENSCAFG00000030310	ENSCAFG00000022709
ENSCAFG00000030348	ENSCAFG00000022711
ENSCAFG00000030412	ENSCAFG00000022723
ENSCAFG00000030416	ENSCAFG00000022728
ENSCAFG00000030425	ENSCAFG00000022741
ENSCAFG00000030538	ENSCAFG00000022843
ENSCAFG00000030662	ENSCAFG00000023152
ENSCAFG00000030686	ENSCAFG00000023538
ENSCAFG00000030835	ENSCAFG00000023904
ENSCAFG00000030867	ENSCAFG00000024028
ENSCAFG00000030932	ENSCAFG00000024187
ENSCAFG00000031172	ENSCAFG00000024406
ENSCAFG00000031239	ENSCAFG00000024609
ENSCAFG00000031299	ENSCAFG00000024646
ENSCAFG00000031392	ENSCAFG00000024981
ENSCAFG00000031481	ENSCAFG00000025390
ENSCAFG00000031894	ENSCAFG00000025426
ENSCAFG00000031936	ENSCAFG00000025533
ENSCAFG00000031938	ENSCAFG00000027573
ENSCAFG00000032024	ENSCAFG00000028459
ENSCAFG00000032029	ENSCAFG00000028490
ENSCAFG00000032032	ENSCAFG00000028506
ENSCAFG00000032043	ENSCAFG00000028594
ENSCAFG00000032089	ENSCAFG00000028647
ENSCAFG00000032120	ENSCAFG00000028653
ENSCAFG00000032235	ENSCAFG00000028708
ENSCAFG00000032286	ENSCAFG00000028761
ENSCAFG00000032392	ENSCAFG00000028779
ENSCAFG00000032403	ENSCAFG00000028785
ENSCAFG00000032684	ENSCAFG00000028817
ENSCAFG00000032697	ENSCAFG00000028947
ENSCAFG00000032896	ENSCAFG00000028958
ENSCAFG00000033011	ENSCAFG00000029004
ENSCAFG00000033248	ENSCAFG00000029304
ENSCAFG00000033312	ENSCAFG00000029359
ENSCAFG00000033759	ENSCAFG00000029425
ENSCAFG00000034213	ENSCAFG00000029474
ENSCAFG00000034853	ENSCAFG00000029856
ENSCAFG00000034881	ENSCAFG00000029969
ENSCAFG00000035036	ENSCAFG00000030058
ENSCAFG00000035199	ENSCAFG00000030198
ENSCAFG00000035834	ENSCAFG00000030320
ENSCAFG00000036200	ENSCAFG00000030445
ENSCAFG00000036350	ENSCAFG00000030466
ENSCAFG00000037515	ENSCAFG00000030588
ENSCAFG00000037835	ENSCAFG00000030617
ENSCAFG00000038320	ENSCAFG00000030715
ENSCAFG00000038468	ENSCAFG00000030875
ENSCAFG00000038545	ENSCAFG00000030990
ENSCAFG00000038812	ENSCAFG00000030999
	ENSCAFG00000031124
	ENSCAFG00000031234
	ENSCAFG00000031239
	ENSCAFG00000031437
	ENSCAFG00000031481
	ENSCAFG00000031706
	ENSCAFG00000031759
	ENSCAFG00000031936
	ENSCAFG00000031973
	ENSCAFG00000032024
	ENSCAFG00000032043
	ENSCAFG00000032112
	ENSCAFG00000032120
	ENSCAFG00000032127
	ENSCAFG00000032147
	ENSCAFG00000032235
	ENSCAFG00000032286
	ENSCAFG00000032331
	ENSCAFG00000032339
	ENSCAFG00000032391
	ENSCAFG00000032403
	ENSCAFG00000032412
	ENSCAFG00000032457
	ENSCAFG00000032489
	ENSCAFG00000032569
	ENSCAFG00000032571
	ENSCAFG00000032608
	ENSCAFG00000032684
	ENSCAFG00000032896
	ENSCAFG00000032930
	ENSCAFG00000033011
	ENSCAFG00000033086
	ENSCAFG00000033248
	ENSCAFG00000033312
	ENSCAFG00000033759
	ENSCAFG00000035036
	ENSCAFG00000035199
	ENSCAFG00000035325
	ENSCAFG00000035481
	ENSCAFG00000037282
	ENSCAFG00000037891
	ENSCAFG00000038320
	ENSCAFG00000038722
	ENSCAFG00000039524
	ENSCAFG00000039836
	ENSCAFG00000039851
	ENSCAFG00000040231
	ENSCAFG00000040365
	ENSCAFG00000040534
	ENSCAFG00000040611
