## Supplementary material for "AAV-mediated gene transfer restores a normal muscle transcriptome in a canine model of X-linked myotubular myopathy"

### Sheet: Appendix_Table_5_Biomarkers_Com
ensembl ID	Symbol	log FC Vastus	Pvalue Vastus	-LOG10 Pvalue Vastus	logFC Biceps	Pvalue Biceps	-LOG10 Pvalue Biceps
ENSCAFG00000020166	ANGPTL2	2.57348	7.16e-11	10.145	2.63707	3.37e-08	7.47237
ENSCAFG00000007945	PROCR	2.33077	2.51e-10	9.60007	2.12096	4.34e-05	4.36251
ENSCAFG00000017883	NRK	4.56944	2.99e-09	8.52468	5.01841	3.84e-05	4.41567
ENSCAFG00000014308	ALAS2	2.0228	4.53e-09	8.34398	1.55146	0.000124881	3.9035
ENSCAFG00000008977	LRP4	2.63723	4.82e-08	7.31703	1.64131	0.00544135	2.26429
ENSCAFG00000014978	PIK3R2	2.33359	1.59e-07	6.79901	1.51399	0.000142868	3.84507
ENSCAFG00000014310	APEX2	2.0306	2.09e-07	6.68053	1.53016	0.000101844	3.99206
ENSCAFG00000009978	ETS2	1.8833	3.39e-07	6.46952	1.87661	7.08e-05	4.14997
ENSCAFG00000018702	EFCAB7	-2.52486	9.4e-07	6.02692	-2.44506	0.000325149	3.48792
ENSCAFG00000012803	RIN1	3.15581	1.42e-06	5.8469	3.40115	4.51e-07	6.34582
ENSCAFG00000012095	AHDC1	1.43775	1.51e-06	5.82202	1.11511	6.09e-05	4.21538
ENSCAFG00000001596	FOXP4	2.0911	3.82e-06	5.41838	1.40873	0.00210104	2.67757
ENSCAFG00000010121	CD81	1.39357	4.59e-06	5.33792	1.45122	7.66e-05	4.11577
ENSCAFG00000018457	NT5M	-2.67885	5.02e-06	5.29917	-1.91981	0.00396453	2.40181
ENSCAFG00000020153	MTSS1L	1.73702	5.57e-06	5.25417	1.50781	0.000541826	3.26614
ENSCAFG00000015078	FAM184B	2.42001	7.78e-06	5.10892	2.42428	0.000886408	3.05237
ENSCAFG00000002830	RIMS3	-3.51229	1.2e-05	4.91968	-3.99953	1.15e-05	4.9393
ENSCAFG00000010090	IGF2	3.24083	1.3e-05	4.88642	3.25964	6.39e-07	6.1945
ENSCAFG00000015217	NA	-2.10954	1.43e-05	4.84362	-1.68955	0.0139284	1.8561
ENSCAFG00000006877	FAM110A	1.96389	1.43e-05	4.84325	2.13117	0.00263858	2.57863
ENSCAFG00000009337	TUBB2A	3.25022	1.47e-05	4.83148	3.34101	1.38e-06	5.86012
ENSCAFG00000013423	FUOM	-2.26337	1.5e-05	4.82384	-1.04637	0.0446137	1.35053
ENSCAFG00000028817	CFD	1.66266	1.54e-05	4.81205	1.38021	0.013706	1.86309
ENSCAFG00000028459	MT3	6.12601	1.89e-05	4.72244	2.8744	0.000442778	3.35381
ENSCAFG00000032896	NA	2.94349	2.03e-05	4.69289	1.96589	0.00131171	2.88216
ENSCAFG00000015209	TUBA4A	-2.08555	2.82e-05	4.54973	-1.51577	0.0215853	1.66584
ENSCAFG00000013521	POLA1	1.3842	3.01e-05	4.52206	1.07737	0.000995174	3.0021
ENSCAFG00000002319	KIAA1211L	3.749	3.44e-05	4.46282	1.90726	0.00984552	2.00676
ENSCAFG00000013283	CHRNA1	3.81547	3.47e-05	4.45935	2.96061	6.85e-06	5.16431
ENSCAFG00000010288	MYBPH	5.72987	5.01e-05	4.29996	3.5262	0.000133461	3.87465
ENSCAFG00000033248	NA	-3.42967	6e-05	4.22183	-3.89621	5.12e-05	4.29073
ENSCAFG00000003775	OSR1	2.73322	6.01e-05	4.22101	3.0714	0.00136377	2.86526
ENSCAFG00000032024	GPR162	-2.46395	6.21e-05	4.20691	-2.02693	0.0187453	1.72711
ENSCAFG00000001556	KCNK17	2.30518	7.2e-05	4.14251	1.91123	0.00377403	2.42319
ENSCAFG00000013483	TMEM120A	-1.40506	7.87e-05	4.10384	-1.02596	0.045893	1.33825
ENSCAFG00000004127	SESN3	2.6784	7.91e-05	4.10168	2.23884	0.000578787	3.23748
ENSCAFG00000014448	ZNF804A	3.32408	8.51e-05	4.06985	2.82988	0.000117067	3.93157
ENSCAFG00000005564	UCP2	1.58267	9.22e-05	4.03545	1.72942	4.62e-05	4.33536
ENSCAFG00000017705	ARMCX2	2.6026	9.83e-05	4.00734	2.42986	5.15e-05	4.28819
ENSCAFG00000009673	NA	-1.45166	0.000133089	3.87586	-1.36961	0.00427225	2.36934
ENSCAFG00000001649	GCNT1	3.05617	0.000239287	3.62108	1.86603	0.0252955	1.59696
ENSCAFG00000032403	MAP3K7CL	2.37359	0.000262929	3.58016	1.50687	0.0100996	1.9957
ENSCAFG00000032286	NA	3.21862	0.000368607	3.43344	1.46698	0.0147116	1.83234
ENSCAFG00000006053	NA	2.41043	0.000370765	3.4309	2.246	1.22e-06	5.91364
ENSCAFG00000023904	CHRNB4	2.99478	0.000373308	3.42793	2.26397	0.00996713	2.00143
ENSCAFG00000028947	ELN	2.21017	0.000433772	3.36274	1.86415	0.00492519	2.30758
ENSCAFG00000019014	SEMA6B	2.02715	0.000466259	3.33137	2.04862	0.000561256	3.25084
ENSCAFG00000032684	NA	3.04202	0.000473205	3.32495	1.43749	0.0202985	1.69254
ENSCAFG00000003096	PM20D2	1.8667	0.000482124	3.31684	2.33696	0.0042426	2.37237
ENSCAFG00000018864	GPC3	3.63791	0.000488242	3.31136	2.00939	0.0159679	1.79675
ENSCAFG00000004331	PIK3R3	2.07766	0.000552383	3.25776	1.27008	0.039599	1.40232
ENSCAFG00000031239	NA	3.0051	0.000570039	3.2441	1.53176	0.0189766	1.72178
ENSCAFG00000028647	BGLAP	2.96199	0.000994914	3.00221	2.26287	0.00370266	2.43149
ENSCAFG00000028958	TCEAL7	2.53183	0.00101496	2.99355	3.72093	0.000117802	3.92885
ENSCAFG00000030198	NA	2.49809	0.00106378	2.97315	2.03808	0.0270569	1.56772
ENSCAFG00000018360	NA	3.63272	0.0010756	2.96835	4.53298	9.56e-05	4.01954
ENSCAFG00000031481	NA	-3.61894	0.00112359	2.94939	-2.0916	0.00439238	2.3573
ENSCAFG00000004746	XRCC1	1.33641	0.00116432	2.93393	1.49367	0.000464378	3.33313
ENSCAFG00000009333	CESdD1	-2.3765	0.00125106	2.90272	-3.43882	0.00187382	2.72727
ENSCAFG00000015539	PAX7	1.39553	0.0013233	2.87834	1.49492	0.0151456	1.81971
ENSCAFG00000012904	CDK1	1.76273	0.00133804	2.87353	1.86909	0.0303179	1.5183
ENSCAFG00000000611	MEGF10	1.2397	0.00135606	2.86772	1.04303	0.0223794	1.65015
ENSCAFG00000004297	CCDC8	3.38623	0.00140714	2.85166	3.57931	4.82e-08	7.31695
ENSCAFG00000008062	NA	-1.83727	0.00147142	2.83226	-2.65425	0.00332383	2.47836
ENSCAFG00000032043	NA	-2.20433	0.0016787	2.77503	-1.93973	0.00120971	2.91732
ENSCAFG00000001909	KIF24	1.81717	0.00168576	2.7732	1.58887	0.0191826	1.71709
ENSCAFG00000011283	CHRND	4.31676	0.001713	2.76624	3.55886	0.000866569	3.0622
ENSCAFG00000024609	CNTN2	2.87242	0.00172573	2.76303	2.17343	0.00116314	2.93437
ENSCAFG00000028761	NA	1.78999	0.00179735	2.74537	1.35841	0.0487441	1.31208
ENSCAFG00000029004	NA	-1.59919	0.00226836	2.64429	-1.28202	0.000261259	3.58293
ENSCAFG00000004731	TENM4	1.98048	0.00229596	2.63904	1.21593	0.0150583	1.82222
ENSCAFG00000016769	NES	1.90541	0.0023783	2.62373	1.58858	0.000185377	3.73194
ENSCAFG00000004820	ITGA9	1.72247	0.00240463	2.61895	1.74501	0.0118668	1.92567
ENSCAFG00000010654	AGPAT3	-1.18197	0.00242508	2.61527	-1.53933	0.000540829	3.26694
ENSCAFG00000004481	SLC6A6	1.97523	0.00251878	2.59881	1.46968	0.0151837	1.81862
ENSCAFG00000012824	SCN4B	-1.59413	0.00269262	2.56983	-1.50435	0.0112979	1.947
ENSCAFG00000006006	FASN	1.83254	0.00283136	2.54801	1.2944	0.00101804	2.99224
ENSCAFG00000028653	NA	3.00502	0.00289537	2.5383	1.90729	0.00596773	2.22419
ENSCAFG00000000097	ERBB3	2.83653	0.00300494	2.52216	1.99855	0.0332438	1.47829
ENSCAFG00000018277	CKB	2.25582	0.00319222	2.49591	2.12709	0.00247796	2.60591
ENSCAFG00000025390	SLC22A17	2.25826	0.00351695	2.45383	2.03749	7.29e-05	4.13727
ENSCAFG00000012376	VASH2	2.0847	0.00357249	2.44703	2.13235	0.00290828	2.53636
ENSCAFG00000018643	SLC25A23	1.63799	0.00378528	2.4219	2.19665	0.00154638	2.81068
ENSCAFG00000004636	BCAM	1.4315	0.00454227	2.34273	1.29509	0.00308189	2.51118
ENSCAFG00000010936	NPNT	2.26058	0.00548888	2.26052	3.5607	2.55e-06	5.59346
ENSCAFG00000017615	ST8SIA5	-1.23675	0.00567704	2.24588	-1.11063	0.00581332	2.23558
ENSCAFG00000014054	ACHE	2.39967	0.00584741	2.23304	1.71013	0.048664	1.31279
ENSCAFG00000022843	NA	2.6227	0.00600707	2.22134	3.9589	3.01e-05	4.52143
ENSCAFG00000019230	ATP2B3	1.95148	0.0063892	2.19455	1.70977	0.0488578	1.31107
ENSCAFG00000012525	MUC13	3.62251	0.00646448	2.18947	4.22713	3.81e-05	4.41908
ENSCAFG00000001793	BTBD11	1.55164	0.00653172	2.18497	1.59863	0.000403856	3.39377
ENSCAFG00000005433	ABCC4	-1.23585	0.00666514	2.17619	-1.05201	0.0234388	1.63006
ENSCAFG00000029304	NA	2.58135	0.00672354	2.1724	4.27016	7.95e-06	5.09963
ENSCAFG00000028490	NA	2.13452	0.00873954	2.05851	1.78919	0.0322275	1.49177
ENSCAFG00000010309	MYOG	1.52089	0.0092457	2.03406	1.84509	0.000214655	3.66826
ENSCAFG00000028594	NA	2.53879	0.00976467	2.01034	3.79173	3.18e-05	4.49757
ENSCAFG00000020345	PTGFR	-1.88216	0.00996398	2.00157	-2.75323	0.00230441	2.63744
ENSCAFG00000007562	AMPD3	1.84942	0.010145	1.99375	2.67183	0.00207547	2.68288
ENSCAFG00000014124	CHCHD10	-1.59728	0.0102108	1.99094	-1.34056	0.00167965	2.77478
ENSCAFG00000035199	NA	2.073	0.0104846	1.97945	3.60107	0.000318009	3.49756
ENSCAFG00000016072	NA	1.10319	0.0117348	1.93053	1.66737	0.0149674	1.82485
ENSCAFG00000004769	OPTN	-1.51294	0.0118895	1.92484	-1.37536	2.56e-05	4.59176
ENSCAFG00000012742	MTFP1	-1.92964	0.0126336	1.89847	-1.53811	0.00299544	2.52354
ENSCAFG00000014410	CHST3	1.15628	0.0126814	1.89683	1.10877	0.0296418	1.52809
ENSCAFG00000000124	TIMELESS	1.39351	0.0130255	1.88521	1.66427	0.000601602	3.22069
ENSCAFG00000014551	GAL3ST4	1.7299	0.0134553	1.87111	1.78265	0.0234653	1.62957
ENSCAFG00000008707	CKMT2	-1.51318	0.0148696	1.8277	-1.21742	0.00284612	2.54575
ENSCAFG00000033011	NA	-2.74341	0.0159454	1.79736	-2.74986	0.0199728	1.69956
ENSCAFG00000008786	NNAT	1.3859	0.017606	1.75434	1.86041	0.000386359	3.41301
ENSCAFG00000004958	ATP1A3	-1.91611	0.0191855	1.71703	-2.12028	0.00230336	2.63764
ENSCAFG00000035036	NA	-1.68288	0.0195008	1.70995	-1.83419	0.0248834	1.60409
ENSCAFG00000010175	CDH22	-1.37684	0.0195414	1.70904	-2.45955	0.00162226	2.78988
ENSCAFG00000005294	TK1	1.3703	0.0207923	1.6821	1.77907	1.88e-05	4.72584
ENSCAFG00000029856	NA	10.4739	0.0209263	1.67931	8.02007	0.0200494	1.6979
ENSCAFG00000032235	NA	1.06368	0.0222724	1.65223	1.14491	0.00809355	2.09186
ENSCAFG00000010588	MARCKSL1	1.80045	0.022793	1.6422	2.77071	0.00232457	2.63366
ENSCAFG00000005348	EHD3	1.84407	0.0258681	1.58724	1.99492	0.0109675	1.95989
ENSCAFG00000011378	ANKRD34A	1.63743	0.0277941	1.55605	2.50229	0.0161449	1.79196
ENSCAFG00000009066	MYOD1	1.70473	0.0298408	1.52519	1.2793	0.0177768	1.75015
ENSCAFG00000012925	PHKA2	1.38266	0.032619	1.48653	1.30755	0.0454466	1.3425
